# Tissue- and sex-specific DNA damage tracks aging in rodents and humans

**DOI:** 10.1101/2022.11.28.518087

**Authors:** Axel Guilbaud, Farzan Ghanegolmohammadi, Yijun Wang, Jiapeng Leng, Alexander Kreymerman, Jacqueline Gamboa Varela, Jessica Garbern, Hannah Elwell, Fang Cao, Elisabeth M. Ricci-Blair, Cui Liang, Seetharamsingh Balamkundu, Charles Vidoudez, Michael S. DeMott, Kenneth Bedi, Kenneth B. Margulies, David A. Bennett, Abraham A. Palmer, Amanda Barkley-Levenson, Richard T. Lee, Peter C. Dedon

## Abstract

DNA damage causes genomic instability underlying many human diseases. Traditional approaches to DNA damage analysis provide minimal insights into the spectrum of disease-driving DNA lesions and the mechanisms causing imbalances in damage formation and repair. Here we used untargeted mass spectrometry-based adductomics^1^ to discover 114 putative DNA lesions and modifications consistently detected in humans and two independent analyses in rats, showing species-, tissue-, age-, and sex-biases. As evidence of methodologic rigor, 10 selected adductomic signals were structurally validated as epigenetic marks: 5-MdC, 5-HMdC, 5-FdC; DNA damage products: *N^2^*-CMdG, 1,*N*^6^-*ε*dA, 3,*N*^4^-*ε*dC, M^1^dG, *O*^6/^*N*^2^- MdG, and 8-Oxo-dG; and established analytical artifacts: cyclobutane dimers of 2’- deoxycytosine. With steady-state levels of putative DNA adducts integrating multiple cell types in each tissue, there was strong age-dependent variation for many putative adducts, including *N^2^*-CMdG, 5-HMdC, and 8-Oxo-dG in rats and 1,*N*^6^-εdA in human heart, as well as sex biases for 67 putative adducts in rat tissues. These results demonstrate the potential of untargeted adductomic analysis for defining DNA adducts as disease determinants, assigning substrates to DNA repair pathways, discovering new metabolically-driven DNA lesions, and quantifying inter-individual variation in DNA damage and repair across populations.
