## Supplementary material for "Tissue- and sex-specific DNA damage tracks aging in rodents and humans": Source data

### Sheet: Figure 1
	Figure 1
	Data used to create the adductomic map are available on "Guilbaud et al. Supplementary Table 1"
	Software: Microsoft Excel (version 16.54), Redmont, WA, USA

### Sheet: Figure 3
	Figure 3
	Software: R (http://www.r-project.org)
	b						c-f: Data used to create the figures are available on "Guilbaud et al. Supplementary Table 2"
	PC scores						Software: R (http://www.r-project.org)
	PC1	PC2	PC3	PC4	GMM clustering		Statistical test: Mann–Whitney U test (two-sided)
Brain_Male1_1month	-3.35643	-0.577173	2.30696	-1.69033	I
Brain_Male2_1month	-1.99609	0.311017	3.19769	-2.15298	I
Brain_Male3_1month	-4.19364	0.3942	3.63471	-0.434426	I
Brain_Male4_1month	-3.17326	-0.131098	2.38294	-1.9116	I
Brain_Female1_1month	-5.02993	-0.681774	1.86117	-0.869003	I
Brain_Female2_1month	-3.44763	-0.351634	2.36791	-1.89099	I
Brain_Female3_1month	-2.97644	0.165989	2.3712	-1.534	I
Brain_Female4_1month	-3.32677	0.0468447	3.35978	-1.69855	I
Brain_Male1_5month	-2.98097	-0.394233	2.47076	-1.66552	I
Brain_Male2_5month	-2.56767	-0.0886598	3.259	-0.982214	I
Brain_Male3_5month	-2.65739	-0.604668	2.72259	-1.45543	I
Brain_Male4_5month	-2.65055	-0.459036	3.02594	-1.93018	I
Brain_Female1_5month	-3.44433	-0.290334	3.58573	-2.59303	I
Brain_Female2_5month	-2.68028	0.103466	3.01982	-2.09382	I
Brain_Female3_5month	-3.28215	-0.530095	2.72604	-2.25126	I
Brain_Female4_5month	-3.15109	-0.748463	2.8884	-2.02986	I
Brain_Male1_16month	-3.21705	-0.237435	2.77412	-1.19954	I
Brain_Male2_16month	-2.84761	-0.444052	2.99518	-1.96855	I
Brain_Male3_16month	-3.02386	-0.225309	3.40918	-1.68887	I
Brain_Male4_16month	-2.91327	-0.201241	2.62167	-2.04162	I
Brain_Female1_16month	-2.62536	-0.19929	2.62847	-0.79718	I
Brain_Female2_16month	-2.79329	-0.220717	4.10539	-2.20666	I
Brain_Female3_16month	-3.60266	-0.629365	2.66436	-1.25333	I
Brain_Female4_16month	-3.31374	-0.179413	3.21859	-1.33081	I
Brain_Male1_26month	-2.00765	-0.00700731	3.68264	-2.12668	I
Brain_Male2_26month	-2.44495	0.240996	3.62839	-2.2881	I
Brain_Male3_26month	-2.96141	-0.431914	3.59059	-2.44918	I
Brain_Male4_26month	-3.10492	-0.489533	2.86502	-0.942631	I
Brain_Female1_26month	-2.8761	-0.602269	3.59614	-1.11565	I
Brain_Female2_26month	-3.33681	-0.532695	3.69034	-1.82611	I
Brain_Female3_26month	-3.41516	-0.429839	3.54604	-2.47995	I
Brain_Female4_26month	-2.88183	-0.771325	2.90309	-1.73468	I
Heart_Male1_1month	1.76947	2.8114	-1.26729	0.897305	II
Heart_Male2_1month	3.24189	3.44319	-1.64083	1.06382	II
Heart_Male3_1month	2.39057	3.17277	-1.56902	0.611194	II
Heart_Male4_1month	3.77846	3.50575	-1.15501	0.130507	II
Heart_Female1_1month	5.03444	3.39234	-1.01139	-0.504172	II
Heart_Female2_1month	6.79511	3.37279	-0.590393	-0.615317	II
Heart_Female3_1month	6.74118	3.55034	-0.639464	-0.585279	II
Heart_Female4_1month	4.91754	2.77419	-0.601049	-0.444073	II
Heart_Male1_5month	3.26599	3.51634	-1.37001	0.344107	II
Heart_Male2_5month	4.18198	3.42402	-1.12674	0.594802	II
Heart_Male3_5month	3.96412	3.94623	-0.91194	0.480321	II
Heart_Male4_5month	6.78081	3.4124	-0.62899	0.0775842	II
Heart_Female1_5month	10.6654	3.26506	-0.274175	-1.92857	II
Heart_Female2_5month	6.10854	2.74403	-0.765776	-0.780154	II
Heart_Female3_5month	5.8657	3.33278	-0.434172	-0.558488	II
Heart_Female4_5month	5.71671	3.17898	-0.731122	-0.661619	II
Heart_Male1_16month	5.64383	3.94619	-0.599761	0.871262	II
Heart_Male2_16month	5.6993	3.8772	-0.485576	1.3799	II
Heart_Male3_16month	5.21036	3.20105	-1.13248	0.0979304	II
Heart_Male4_16month	5.92107	3.6598	-0.88443	-0.0593885	II
Heart_Female1_16month	3.02894	2.74277	-1.19258	-0.490685	II
Heart_Female2_16month	18.8034	-0.606112	0.793409	-2.0482	III
Heart_Female3_16month	12.5087	1.51256	-0.210669	-1.81158	III
Heart_Female4_16month	11.6315	2.45222	0.121985	-1.80731	III
Heart_Male1_26month	5.59457	2.65314	-1.04634	-1.85244	II
Heart_Male2_26month	8.2324	2.81185	-0.0378014	-1.35998	II
Heart_Male3_26month	3.72018	3.12922	-0.821365	-0.0830567	II
Heart_Male4_26month	4.30275	3.21374	-0.625794	-0.0214747	II
Heart_Female1_26month	5.0822	3.23453	-0.190716	-0.187922	II
Heart_Female2_26month	4.60163	3.06991	-0.43523	-0.36497	II
Heart_Female3_26month	12.4616	0.892909	1.13892	-0.895162	III
Heart_Female4_26month	36.7507	-18.1997	5.23127	2.31522	III
Kidneys_Male1_1month	-3.28154	-1.31616	-2.29024	-0.219428	IV
Kidneys_Male2_1month	-3.44856	-1.42821	-2.61838	-0.396914	IV
Kidneys_Male3_1month	-3.24207	-1.77614	-2.89546	-0.168805	IV
Kidneys_Male4_1month	-3.57414	-1.62132	-2.85009	-0.654598	IV
Kidneys_Female1_1month	2.08482	-3.27575	-5.44642	-2.87744	IV
Kidneys_Female2_1month	-1.52606	-1.9612	-3.9889	-0.796764	IV
Kidneys_Female3_1month	-1.96015	-1.72367	-3.5856	-1.04226	IV
Kidneys_Female4_1month	-2.09598	-1.61181	-3.43586	-1.00931	IV
Kidneys_Male1_5month	-2.44691	-2.11518	-2.52168	0.20534	IV
Kidneys_Male2_5month	-2.82944	-1.75479	-2.68478	-0.498252	IV
Kidneys_Male3_5month	-2.34174	-1.89578	-2.71339	-0.0848901	IV
Kidneys_Male4_5month	-2.75214	-1.26959	-2.67311	-0.653961	IV
Kidneys_Female1_5month	-2.35339	-1.44879	-2.71671	-1.66132	IV
Kidneys_Female2_5month	-1.83445	-1.712	-2.96766	-1.57116	IV
Kidneys_Female3_5month	-1.51724	-1.58503	-3.02366	-1.2075	IV
Kidneys_Female4_5month	-2.10939	-1.64931	-3.0024	-1.06527	IV
Kidneys_Male1_16month	-2.87543	-1.84087	-2.9082	-1.04104	IV
Kidneys_Male2_16month	-2.67716	-2.0137	-3.10079	-0.791152	IV
Kidneys_Male3_16month	-2.4994	-1.8714	-2.88679	-0.954536	IV
Kidneys_Male4_16month	-2.69729	-2.083	-3.01328	-0.729223	IV
Kidneys_Female1_16month	-2.49745	-1.77775	-3.0862	-1.33611	IV
Kidneys_Female2_16month	-2.35932	-1.64738	-3.21295	-1.62513	IV
Kidneys_Female3_16month	-2.45935	-1.91204	-2.99306	-1.67359	IV
Kidneys_Female4_16month	-2.17874	-1.92531	-3.2614	-1.07001	IV
Kidneys_Male1_26month	-2.21179	-2.14433	-3.41404	-0.8663	IV
Kidneys_Male2_26month	-1.63911	-1.93284	-3.86185	-0.170371	IV
Kidneys_Male3_26month	-2.25808	-1.95002	-3.48303	-0.969224	IV
Kidneys_Male4_26month	-2.545	-2.0251	-3.71469	-0.822747	IV
Kidneys_Female1_26month	-0.897197	-2.4843	-3.75185	-1.50649	IV
Kidneys_Female2_26month	-2.42821	-2.26274	-3.32532	-0.752862	IV
Kidneys_Female3_26month	-2.23025	-1.87561	-3.14776	-0.596497	IV
Kidneys_Female4_26month	-2.53867	-2.1312	-3.17937	-0.619503	IV
Liver_Male1_1month	-0.903072	0.0639129	0.626362	3.72345	V
Liver_Male2_1month	-1.07732	0.325688	-0.0997481	2.42162	V
Liver_Male3_1month	-1.28218	0.527564	0.913566	3.70903	V
Liver_Male4_1month	-1.14112	0.957603	0.459845	3.11689	V
Liver_Female1_1month	-1.55225	-0.340542	-0.444691	1.96178	V
Liver_Female2_1month	-1.40819	0.172608	0.168864	2.25635	V
Liver_Female3_1month	-1.55323	0.104164	0.0775422	2.55141	V
Liver_Female4_1month	-2.53557	-0.12242	-0.131973	2.58728	V
Liver_Male1_5month	-1.56205	-0.271898	1.27996	3.43693	V
Liver_Male2_5month	-0.989017	-0.216286	0.884666	3.99716	V
Liver_Male3_5month	-1.61383	0.154417	0.958132	3.24013	V
Liver_Male4_5month	-0.893549	-0.0656946	0.526532	3.26292	V
Liver_Female1_5month	-1.9961	-0.39438	0.319318	3.26948	V
Liver_Female2_5month	-1.7149	-0.40342	0.496463	3.27569	V
Liver_Female3_5month	-0.772533	-0.372979	0.25785	2.94726	V
Liver_Female4_5month	-1.2636	-0.54412	-0.0137762	3.48667	V
Liver_Male1_16month	-2.4686	0.036578	1.02634	2.65748	V
Liver_Male2_16month	-2.7164	-0.0514635	0.661369	2.20184	V
Liver_Male3_16month	-1.98383	0.124517	0.798571	2.40079	V
Liver_Male4_16month	-1.18858	-0.170244	0.69794	3.34367	V
Liver_Female1_16month	-2.6625	0.111268	0.236159	2.17713	V
Liver_Female2_16month	-2.90133	-0.235912	0.494867	2.27229	V
Liver_Female3_16month	-3.68471	-0.147416	0.648098	1.8073	V
Liver_Female4_16month	-2.8055	-0.149667	0.622434	2.26593	V
Liver_Male1_26month	-1.67945	-0.145191	1.36803	2.56451	V
Liver_Male2_26month	-2.9768	-0.189955	1.45538	2.64961	V
Liver_Male3_26month	-3.00569	-0.126139	2.62537	3.43718	V
Liver_Male4_26month	-1.8375	-0.53406	1.32472	3.2659	V
Liver_Female1_26month	-1.72721	-1.33579	-0.0374544	3.50738	V
Liver_Female2_26month	-2.44457	-0.965339	0.0568151	2.32127	V
Liver_Female3_26month	-2.1716	-0.483651	0.635077	2.41782	V
Liver_Female4_26month	-1.39718	-0.527213	0.856977	3.52179	V

### Sheet: Figure 4
	Figure 4
	Data used to create the figures are available on "Guilbaud et al. Supplementary Table 3"
	Software: Graphpad Prism (version 8), San Diego, CA, USA
	Statistical test: Box and whisker plots show mean ± SEM for n=8. One-way ANOVA with Bonferroni’s multiple comparisons test was used to evaluate differences among the ages. *p<0.05, **p<0.01, ***p<0.001 and **** p<0.0001 indicate statistically significant differences.

### Sheet: Ext Data Fig 1
	Ext. Data Fig. 1
	Each chromatogram are available on Chorus (https://chorusproject.org/pages/index.html) with the accession codes 1767
	Software: MassHunter Workstation Quantitative Analysis and Qualitative Analysis software (B.08.00), Santa Clara, CA, USA; Graphpad Prism (version 8), San Diego, CA, USA

### Sheet: Ext Data Fig 2
	Ext. Data Fig. 2
	Each chromatogram are available on Chorus (https://chorusproject.org/pages/index.html) with the accession codes 1767

### Sheet: Ext Data Fig 3
	Ext. Data Fig. 3
	Data used to create the Extended Data figures 3 are available on "Guilbaud et al. Supplementary Table 1; "Filter #4 Unshared <=2.0 sheet""
	Software: R (http://www.r-project.org)

### Sheet: Ext Data Fig 4
	Ext. Data Fig. 4
	Software: R (http://www.r-project.org)
a				b																c							f
	Proportion of Variance	Cumulative Proportion			Models																Cluster I	Cluster V	Cluster IV	Cluster II	Cluster III			Cluster I	Cluster IV	Cluster II	Cluster V	Cluster III
PC1	0.5424	0.5424		# of cluster	EII	VII	EEI	VEI	EVI	VVI	EEE	VEE	EVE	VVE	EEV	VEV	EVV	VVV		Brain_Male1_1month	1	7.4821e-48	1.93417e-50	5.36831e-104	0		Brain_Male1_4month	1	4.85811e-35	1.08691e-207	1.85321e-86	1.75442e-30
PC2	0.11539	0.65779		1	-2693.44	-2693.44	-2527.31	-2527.31	-2527.31	-2527.31	-2556.42	-2556.42	-2556.42	-2556.42	-2556.42	-2556.42	-2556.42	-2556.42		Brain_Male2_1month	1	3.81007e-80	5.70986e-82	5.05e-116	0		Brain_Male2_4month	1	1.5454e-49	0	3.57001e-161	4.4208e-59
PC3	0.10783	0.76563		2	-2551.94	-2409.14	-2525.92	-2249.81	-2218.32	-2234.96	-2359.06	-2228.6	-2087.46	-2164.3	-1902.51	-2099.73	-2109.2	-2079.3		Brain_Male3_1month	1	2.67521e-27	1.32404e-63	5.88173e-145	0		Brain_Male3_4month	1	1.91377e-30	0	4.18164e-122	1.39145e-34
PC4	0.06819	0.83382		3	-2567.82	-2080.81	-2387.79	-1982.2	-2171.55	-1913.14	-2139.5	-1959.74	-1806.08	-1803.64	-1768.32	-1823.27	-1737.99	-1807.91		Brain_Male4_1month	1	2.94275e-51	3.0637e-52	1.10032e-99	0		Brain_Male4_4month	1	4.36622e-20	3.42661e-247	9.13374e-69	2.66194e-23
PC5	0.02589	0.85971		4	-2578.31	-1750.25	-2196.98	-1713.07	-2189.89	-1652.3	-1937.96	-1710.88	-1733.25	-1593.31	-1799.19	-1607.7	-1740.5	-1570.1		Brain_Female1_1month	1	8.59408e-18	1.08515e-28	8.64846e-101	0		Brain_Male5_4month	1	5.55382e-22	6.76077e-244	4.93385e-74	1.04625e-27
PC6	0.02042	0.88013		5	-2002.03	-1534.87	-1706.42	-1472.12	NA	-1475.6	-1854.38	-1487.75	-1584.89	-1465.57	-1603.16	-1447.66	-1385.17	-1419.5		Brain_Female2_1month	1	1.50702e-49	1.55274e-50	1.49996e-103	0		Brain_Male6_4month	1	6.75275e-17	2.47226e-183	2.85279e-56	1.13018e-22
PC7	0.01779	0.89791		6	-1644.9	NA	-1522.46	NA	NA	NA	-1517.26	NA	NA	NA	-1445.61	NA	NA	NA		Brain_Female3_1month	1	1.33345e-43	3.46945e-52	5.19224e-94	0		Brain_Male7_4month	1	1.13486e-36	9.20214e-273	1.15445e-111	6.89682e-36
PC8	0.01529	0.9132		7	-1665.67	NA	-1543.19	NA	NA	NA	-1532.41	NA	NA	NA	-1474.25	NA	NA	NA		Brain_Female4_1month	1	9.35918e-58	1.0654e-71	1.96152e-134	0		Brain_Male8_4month	1	4.60361e-26	3.14105e-193	4.67003e-76	3.87027e-27
PC9	0.01133	0.92453		8	-1625.62	NA	-1532.89	NA	NA	NA	-1532.24	NA	NA	NA	-1508.32	NA	NA	NA		Brain_Male1_5month	1	3.24242e-52	3.45051e-56	1.90667e-104	0		Brain_Male1_9month	1	2.97151e-15	7.18735e-85	3.31898e-35	1.86587e-15
PC10	0.01039	0.93492		9	-1575.64	NA	-1502.89	NA	NA	NA	-1515.49	NA	NA	NA	-1544.19	NA	NA	NA		Brain_Male2_5month	1	1.38616e-51	4.32789e-76	5.09691e-125	0		Brain_Male2_9month	1	2.67905e-19	4.46971e-268	1.22206e-82	3.5769e-29
PC11	0.00792	0.94284		10	-1449.8	NA	-1430.01	NA	NA	NA	-1447.28	NA	NA	NA	-1545.04	NA	NA	NA		Brain_Male3_5month	1	6.74898e-57	6.27942e-65	7.66242e-114	0		Brain_Male3_9month	1	2.90411e-20	1.08908e-294	2.14609e-89	5.19978e-33
PC12	0.00698	0.94982		11	-1463.83	NA	-1450.91	NA	NA	NA	-1473.78	NA	NA	NA	-1585.81	NA	NA	NA		Brain_Male4_5month	1	7.45289e-71	4.47599e-73	3.18924e-122	0		Brain_Male4_9month	1	4.23134e-35	0	7.57979e-164	1.08155e-46
PC13	0.00653	0.95634		12	-1468.72	NA	-1464.49	NA	NA	NA	-1487.45	NA	NA	NA	-1591.89	NA	NA	NA		Brain_Female1_5month	1	2.89584e-82	1.81741e-80	7.697e-150	0		Brain_Female1_9month	1	9.27372e-24	8.55516e-285	2.49118e-87	5.83499e-30
PC14	0.00545	0.9618		13	-1488.07	NA	-1479.8	NA	NA	NA	-1502.67	NA	NA	NA	-1607.36	NA	NA	NA		Brain_Female2_5month	1	1.51423e-68	7.01841e-71	9.32745e-117	0		Brain_Female2_9month	1	2.21162e-34	0	1.13279e-187	6.86934e-59
PC15	0.00496	0.96676		14	-1493.68	NA	-1483.5	NA	NA	NA	-1505.67	NA	NA	NA	-1611.44	NA	NA	NA		Brain_Female3_5month	1	1.6191e-65	1.15923e-61	4.06402e-117	0		Brain_Female3_9month	1	3.64512e-21	3.02644e-257	2.00291e-79	3.39939e-28
PC16	0.00405	0.97081		15	-1483.28	NA	-1480.75	NA	NA	NA	-1507.01	NA	NA	NA	-1631.11	NA	NA	NA		Brain_Female4_5month	1	5.53594e-67	4.04965e-67	1.43399e-124	0		Brain_Female4_9month	1	2.31965e-21	2.21237e-188	2.56845e-69	1.13192e-28
PC17	0.004	0.97481		16	-1493.08	NA	-1498.51	NA	NA	NA	-1500.04	NA	NA	NA	-1685.64	NA	NA	NA		Brain_Male1_16month	1	8.94389e-44	2.53724e-59	2.62432e-114	0		Brain_Male1_17month	1	1.97661e-20	2.18933e-275	3.6363e-86	4.22879e-31
PC18	0.00329	0.9781		17	-1500.27	NA	-1489.08	NA	NA	NA	-1509.19	NA	NA	NA	-1717.1	NA	NA	NA		Brain_Male2_16month	1	1.64147e-68	1.40339e-70	1.85286e-122	0		Brain_Male2_17month	1	2.15977e-18	3.48993e-276	5.24855e-82	4.45278e-32
PC19	0.00309	0.98119		18	-1510.71	NA	-1495.77	NA	NA	NA	-1517.37	NA	NA	NA	-1742.5	NA	NA	NA		Brain_Male3_16month	1	1.4991e-64	2.73439e-77	1.115e-136	0		Brain_Male3_17month	1	1.88392e-28	0	3.43556e-143	4.22935e-44
PC20	0.00242	0.9836		19	-1528.58	NA	-1507.91	NA	NA	NA	-1525.25	NA	NA	NA	-1782.94	NA	NA	NA		Brain_Male4_16month	1	4.11289e-61	2.57915e-60	5.48394e-107	0		Brain_Male4_17month	1	2.36064e-19	4.15206e-228	6.37869e-76	4.57865e-29
PC21	0.00192	0.98552		20	-1543.33	NA	-1526.32	NA	NA	NA	-1541.54	NA	NA	NA	-1824.49	NA	NA	NA		Brain_Female1_16month	1	9.82244e-40	1.66986e-60	6.93854e-105	0		Brain_Female1_17month	1	2.77324e-13	3.43889e-116	3.45528e-37	6.82297e-19
PC22	0.00176	0.98728																		Brain_Female2_16month	1	2.63434e-91	2.07487e-99	1.81986e-164	0		Brain_Female2_17month	1	6.13472e-21	0	2.28231e-106	4.90931e-41
PC23	0.00163	0.98891																		Brain_Female3_16month	1	1.99593e-42	2.27305e-55	1.22816e-118	0		Brain_Female3_17month	1	2.14509e-21	1.22103e-306	3.38202e-97	6.74971e-35
PC24	0.00148	0.99039																		Brain_Female4_16month	1	1.23843e-50	1.24657e-68	1.48914e-130	0		Brain_Female4_17month	1	2.91914e-12	1.19842e-265	3.85699e-73	2.24969e-29
PC25	0.00107	0.99146																		Brain_Male1_26month	1	1.39989e-91	1.71143e-95	1.46318e-137	0		Brain_Male1_26month	1	3.82047e-14	9.25199e-188	1.63383e-55	1.17302e-25
PC26	0.00105	0.99252																		Brain_Male2_26month	1	2.7284e-85	1.3799e-88	2.58832e-138	0		Brain_Male2_26month	1	8.62892e-19	1.9171e-231	3.39438e-74	4.89553e-30
PC27	0.00095	0.99347																		Brain_Male3_26month	1	6.89895e-88	6.72767e-86	9.65645e-147	0		Brain_Male3_26month	1	1.6299e-09	8.40334e-305	4.59011e-73	9.34524e-33
PC28	0.00075	0.99422																		Brain_Male4_26month	1	4.46188e-43	1.15076e-62	1.21429e-120	0		Brain_Male4_26month	1	1.88529e-17	6.00114e-165	6.59753e-59	5.76856e-24
PC29	0.00069	0.99491																		Brain_Female1_26month	1	1.07002e-59	1.44439e-83	2.31597e-147	0		Brain_Male5_26month	1	8.09496e-22	8.39911597930119e-323	9.75509e-101	1.04044e-36
PC30	0.0006	0.99551																		Brain_Female2_26month	1	1.85813e-70	2.71455e-83	8.69399e-154	0		Brain_Male6_26month	1	1.37547e-19	0	1.58795e-93	8.1857e-38
PC31	0.00051	0.99602																		Brain_Female3_26month	1	6.78049e-81	2.27673e-80	1.07604e-148	0		Brain_Male7_26month	1	1.29451e-19	9.08989e-265	1.09055e-85	1.36441e-27
PC32	0.00045	0.99647																		Brain_Female4_26month	1	2.40648e-64	6.77922e-69	9.4283e-124	0		Brain_Male8_26month	1	1.88185e-15	2.43181e-175	1.22436e-57	1.62502e-22
PC33	0.00042	0.99689																		Heart_Male1_1month	2.68275e-68	6.57204e-26	6.6209e-125	1	0		Heart_Male1_4month	1.57838e-21	5.23428e-25	0	9.13868e-48	1
PC34	0.00037	0.99726																		Heart_Male2_1month	5.84876e-97	2.21751e-39	2.44813e-176	1	0		Heart_Male2_4month	4.27258e-44	5.60015e-31	0	4.80995e-41	1
PC35	0.00035	0.9976																		Heart_Male3_1month	1.90177e-82	1.33357e-35	1.36971e-145	1	0		Heart_Male3_4month	3.75399e-117	1.06161e-75	0	7.24036e-127	1
PC36	0.00031	0.99791																		Heart_Male4_1month	1.61531e-95	1.27221e-59	6.95911e-183	1	0		Heart_Male4_4month	3.23872e-70	4.50465e-46	0	5.26262e-86	1
PC37	0.00028	0.9982																		Heart_Female1_1month	8.47644e-105	8.7635e-91	1.6385e-200	1	0		Heart_Male5_4month	2.51915e-52	5.08736e-29	0	3.39117e-67	1
PC38	0.00025	0.99845																		Heart_Female2_1month	5.7377e-124	1.91712e-134	1.30077e-247	1	0		Heart_Male6_4month	3.62529e-62	9.4166e-38	0	2.0865e-68	1
PC39	0.00022	0.99867																		Heart_Female3_1month	5.28553e-126	2.51554e-131	7.67162e-253	1	0		Heart_Male7_4month	9.1461e-113	2.62016e-62	0	9.32688e-102	1
PC40	0.0002	0.99887																		Heart_Female4_1month	2.09848e-90	2.41388e-91	5.93776e-180	1	2.0098e-93		Heart_Male8_4month	1.44374e-52	2.17012e-35	0	1.84779e-55	1
PC41	0.00018	0.99906																		Heart_Male1_5month	2.35864e-93	1.69995e-49	1.29628e-173	1	0		Heart_Male1_9month	1.75886e-117	1.20103e-62	0	5.60485e-99	1
PC42	0.00015	0.99921																		Heart_Male2_5month	1.81926e-100	4.70415e-58	4.71484e-194	1	0		Heart_Male2_9month	7.56241e-146	2.13247e-61	0	9.73327e-143	1
PC43	0.00014	0.99935																		Heart_Male3_5month	3.80878e-102	1.44865e-59	1.82638e-209	1	0		Heart_Male3_9month	1.37035e-45	2.82911e-32	0	4.91009e-58	1
PC44	0.00011	0.99946																		Heart_Male4_5month	2.53003e-127	8.01466e-116	2.49361e-256	1	0		Heart_Male4_9month	3.82705e-72	6.13722e-46	0	1.57328e-82	1
PC45	0.0001	0.99956																		Heart_Female1_5month	3.40609e-181	9.50398e-297	0	1	2.89907e-28		Heart_Female1_9month	7.89944e-39	3.4478e-30	0	2.68435e-32	1
PC46	9e-05	0.99965																		Heart_Female2_5month	6.83526e-107	1.89125e-121	3.45513e-201	1	5.31474e-111		Heart_Female2_9month	3.34772e-179	8.14363e-87	0	8.85621e-175	1
PC47	8e-05	0.99973																		Heart_Female3_5month	4.73543e-108	1.11206e-114	1.79651e-224	1	0		Heart_Female3_9month	2.25399e-111	6.76587e-60	0	2.53017e-111	1
PC48	6e-05	0.9998																		Heart_Female4_5month	2.16511e-107	9.55207e-111	3.11061e-210	1	2.4717757027161e-314		Heart_Female4_9month	2.09938e-48	1.59643e-33	0	5.53635e-50	1
PC49	6e-05	0.99986																		Heart_Male1_16month	8.87349e-122	6.14923e-80	3.69572e-259	1	0		Heart_Male1_17month	6.29897e-84	3.18522e-52	0	5.26522e-85	1
PC50	6e-05	0.99992																		Heart_Male2_16month	3.9746e-122	4.47676e-72	4.60352e-265	1	0		Heart_Male2_17month	2.70799e-141	4.4323e-100	0	8.17728e-98	1
PC51	5e-05	0.99996																		Heart_Male3_16month	7.72041e-108	2.91164e-80	1.98287e-202	1	0		Heart_Male3_17month	7.45474e-144	3.16249e-85	0	1.89668e-113	1
PC52	4e-05	1																		Heart_Male4_16month	9.82605e-121	2.14475e-99	2.21678e-239	1	0		Heart_Male4_17month	4.03256e-119	3.19241e-58	0	1.5204e-96	1
																				Heart_Female1_16month	5.92023e-75	1.76023e-56	1.20372e-133	1	6.99227e-13		Heart_Female1_17month	1.3758e-57	9.17283e-41	0	2.54373e-69	1
																				Heart_Female2_16month	0	0	0	5.56944e-142	1		Heart_Female2_17month	1.03344e-94	3.5247e-57	0	1.36371e-107	1
d				e																Heart_Female3_16month	5.60445e-216	0	0	7.55891e-27	1		Heart_Female3_17month	1.12457e-106	3.2783e-76	0	1.32384e-119	1
	Proportion of Variance	Cumulative Proportion			Models															Heart_Female4_16month	3.12372e-193	0	0	2.07298e-07	1		Heart_Female4_17month	4.73795e-77	1.83469e-49	0	9.29227e-85	1
PC1	0.4764	0.4764		# of cluster	EII	VII	EEI	VEI	EVI	VVI	EEE	VEE	EVE	VVE	EEV	VEV	EVV	VVV		Heart_Male1_26month	2.21089e-98	2.92688e-134	1.519e-171	1	0		Heart_Male1_26month	7.68386e-88	1.20113e-43	0	5.51357e-96	1
PC2	0.14374	0.62014		1	-3922.76	-3922.76	-3569.9	-3569.9	-3569.9	-3569.9	-3642.68	-3642.68	-3642.68	-3642.68	-3642.68	-3642.68	-3642.68	-3642.68		Heart_Male2_26month	1.47575e-130	1.98604e-205	5.90178e-266	1	1.84698e-61		Heart_Male2_26month	2.03433e-98	4.31881e-59	0	2.82582e-126	1
PC3	0.07425	0.6944		2	-3705.39	-3734.83	-3568.47	-3393.93	-3468.94	-3394.12	-3521.2	-3390.91	-3259.17	-3422.58	-3186.32	-3274.35	-3177.88	-3278.92		Heart_Male3_26month	7.60012e-85	2.73459e-63	6.64925e-168	1	0		Heart_Male3_26month	1.23014e-103	8.92994e-61	0	2.30195e-123	1
PC4	0.05673	0.75112		3	-3686.3	-3510.57	-3506.86	-3254.29	-3472.74	-3265.19	-3321.08	-3228.69	-3004.01	-3168.21	-2873.11	-3082.65	-2851.72	-3087.34		Heart_Male4_26month	1.30933e-90	1.17097e-72	3.88478e-186	1	0		Heart_Male4_26month	1.38436e-62	1.27046e-37	0	2.74163e-75	1
PC5	0.0457	0.79683		4	-3706.51	-3278.87	-3414.57	-3089.66	-3417.39	-3088.5	-3129.64	-2941.42	-2949.19	-2932.15	-2886.93	-2813.56	-2891.15	-2926.94		Heart_Female1_26month	4.43803e-94	8.83257e-93	1.25624e-207	1	0		Heart_Male5_26month	7.52021e-83	1.8687e-47	0	1.23853e-93	1
PC6	0.02663	0.82346		5	-3559.05	-3227.74	-3310.84	-3015.15	-3291.84	-3007.91	-3011.53	-2832.37	-2854.33	-2878.37	-2809.44	-2781.24	-2771.32	-2809.69		Heart_Female2_26month	1.79601e-88	1.38722e-85	7.76303e-186	1	4.34465e-117		Heart_Male6_26month	3.81838e-106	1.08318e-63	0	5.39282e-98	1
PC7	0.02497	0.84843		6	-3483.21	-3173.95	-3278.28	-2979.76	-3272.02	-3008.25	-3018.47	-2833.34	-2861.58	-2932.94	-2882.55	-2851.04	-2928.48	-2882.85		Heart_Female3_26month	5.53424e-209	0	0	1.05691e-50	1		Heart_Male7_26month	1.221e-51	6.5571e-31	0	2.45805e-75	1
PC8	0.01731	0.86574		7	-3485.79	-3156.08	-3298.99	-2963.61	-3251.03	-3002.25	-3033.34	NA	NA	NA	-3143.02	-2862.55	NA	NA		Heart_Female4_26month	0	0	0	0	1		Heart_Male8_26month	2.09044e-64	1.14256e-44	0	2.74244e-80	1
PC9	0.01364	0.87938		8	-3489.89	-3107.58	-3266.36	-2933.14	-3270.38	-2979.86	-3017.69	NA	NA	NA	-3080.58	-2909.36	NA	NA		Kidneys_Male1_1month	3.12951e-23	6.90349e-12	1	2.60793e-69	0		Kidneys_Male1_4month	1.21147e-27	1	0	1.06445e-53	8.7137e-33
PC10	0.01145	0.89083		9	-3483.98	-3104.85	-3136.91	-2925.24	-3140.31	-3001.12	-2998.74	NA	NA	NA	-3318.75	-2929.73	NA	NA		Kidneys_Male2_1month	5.33635e-26	3.59052e-14	1	9.12654e-73	0		Kidneys_Male2_4month	1.88809e-46	1	0	2.66482e-98	5.60326e-68
PC11	0.00936	0.90019		10	-3341.89	-3070.09	-3041.77	-2932.02	-3132.54	-3007.29	-2995.19	NA	NA	NA	-3385.34	-3002.6	NA	NA		Kidneys_Male3_1month	4.97795e-30	1.33345e-15	1	7.21572e-92	0		Kidneys_Male3_4month	2.78456e-56	1	0	1.45169e-90	3.54712e-69
PC12	0.00739	0.90758		11	-3262.69	-3071.51	-3040.41	-2921.82	-3156.2	-3033.02	-2860.48	NA	NA	NA	-3309.21	-3043.19	NA	NA		Kidneys_Male4_1month	7.54578e-28	1.83767e-16	1	1.2806e-77	0		Kidneys_Male4_4month	1.50625e-16	1	0	5.12213e-26	9.88096e-25
PC13	0.007	0.91458		12	-3215.52	-3065.73	-3070.04	-2936.67	-3198.4	-3068.75	-2882.31	NA	NA	NA	-3357.16	-3086.32	NA	NA		Kidneys_Female1_1month	7.49287e-112	3.77887e-108	1	6.00429e-215	0		Kidneys_Male5_4month	5.15548e-24	1	0	2.81639e-55	2.91621e-52
PC14	0.00619	0.92076		13	-3150.78	-3028.44	-3057.75	-2943.59	-3216.58	-3086.65	-2900.42	NA	NA	NA	-3426.53	-3142.81	NA	NA		Kidneys_Female2_1month	1.65024e-49	2.37368e-26	1	6.73768e-116	0		Kidneys_Male6_4month	8.56282e-11	1	8.74799e-206	2.3722e-26	1.9207e-32
PC15	0.00576	0.92652		14	-3224.73	-3038.59	-3078.83	-2964.38	-3262.85	-3128.42	-2876.77	NA	NA	NA	-3203.42	-3185.75	NA	NA		Kidneys_Female3_1month	5.50661e-42	8.77304e-25	1	3.86236e-93	0		Kidneys_Male7_4month	1.39341e-17	1	2.9589e-233	5.42712e-24	8.14614e-34
PC16	0.00567	0.93219		15	-3243.47	-3050.47	-3093.77	-2971.1	-3299.22	-3158.68	-2913.64	NA	NA	NA	-3244.03	-3236.84	NA	NA		Kidneys_Female4_1month	2.63301e-39	4.84544e-23	1	2.72051e-86	0		Kidneys_Male8_4month	5.56741e-28	1	0	2.47589e-45	8.00448e-52
PC17	0.00538	0.93757		16	-3262.9	-3076.44	-3115.01	-2966.23	-3334.97	-3175.66	-2925.52	NA	NA	NA	-3259.63	-3306.28	NA	NA		Kidneys_Male1_5month	9.82e-31	3.48142e-14	1	1.4412e-111	0		Kidneys_Male1_9month	1.72077e-13	1	1.48862e-238	3.05914e-21	1.70533e-27
PC18	0.00484	0.94241		17	-3283	-3081.52	-3145.88	-2954.76	-3383.53	-3193.32	-2943.73	NA	NA	NA	-3258.04	-3344.41	NA	NA		Kidneys_Male2_5month	1.64484e-29	2.96447e-17	1	1.53653e-86	0		Kidneys_Male2_9month	4.0753e-38	1	0	1.60567e-64	6.7742e-65
PC19	0.00424	0.94665		18	-3294.51	-3089.85	-3166.4	-2956.45	-3411.47	-3197.66	-3086.06	NA	NA	NA	-3314.7	-3352.43	NA	NA		Kidneys_Male3_5month	3.28936e-32	5.32513e-16	1	2.54627e-100	0		Kidneys_Male3_9month	1.08579e-28	1	0	1.36482e-52	2.4033e-49
PC20	0.0041	0.95075		19	-3317.62	-3072.72	-3189.99	-2975.78	-3454.93	-3207.81	-3108.12	NA	NA	NA	-3363.15	-3287.37	NA	NA		Kidneys_Male4_5month	5.54923e-28	2.05433e-15	1	7.65743e-67	0		Kidneys_Male4_9month	2.96654e-40	1	0	6.17197e-79	5.98215e-63
PC21	0.00393	0.95468		20	-3211.13	NA	-3176.49	NA	NA	NA	-3000.64	NA	NA	NA	-3400.44	NA	NA	NA		Kidneys_Female1_5month	1.90932e-30	1.04644e-26	1	4.97385e-64	0		Kidneys_Female1_9month	2.99751e-21	1	1.32088e-297	5.29929e-31	4.43461e-35
PC22	0.00324	0.95792																		Kidneys_Female2_5month	3.60268e-36	8.45e-31	1	2.21191e-78	0		Kidneys_Female2_9month	4.25238e-16	1	5.136e-266	4.7548e-37	1.24505e-45
PC23	0.00295	0.96088																		Kidneys_Female3_5month	1.98186e-37	4.15934e-27	1	1.11962e-79	0		Kidneys_Female3_9month	5.54795e-12	1	3.00547e-166	2.04302e-12	2.88115e-23
PC24	0.00287	0.96375																		Kidneys_Female4_5month	4.20762e-35	1.12806e-23	1	1.48721e-81	0		Kidneys_Female4_9month	5.74999e-31	1	6.43433e-305	1.74724e-39	9.34937e-47
PC25	0.00262	0.96636																		Kidneys_Male1_16month	1.44013e-31	1.0227e-21	1	1.36063e-84	0		Kidneys_Male1_17month	3.7227e-89	1	0	8.71284e-216	3.42088e-91
PC26	0.00234	0.9687																		Kidneys_Male2_16month	6.62756e-35	7.41964e-22	1	1.01244e-97	0		Kidneys_Male2_17month	1.17162e-26	1	0	3.52315e-36	4.52986e-40
PC27	0.00223	0.97093																		Kidneys_Male3_16month	4.38932e-33	1.20122e-22	1	2.1092e-88	0		Kidneys_Male3_17month	8.32211e-32	1	0	7.0962e-63	4.97232e-62
PC28	0.00216	0.97309																		Kidneys_Male4_16month	3.51606e-34	1.42625e-21	1	3.34633e-100	0		Kidneys_Male4_17month	6.32008e-22	1	1.64205e-280	1.35005e-36	1.19416e-50
PC29	0.00199	0.97508																		Kidneys_Female1_16month	8.93969e-35	2.07876e-25	1	2.63447e-82	0		Kidneys_Female1_17month	2.55099e-09	1	3.86384e-141	3.28276e-14	6.72136e-29
PC30	0.00192	0.977																		Kidneys_Female2_16month	2.857e-36	1.06171e-27	1	2.3708e-76	0		Kidneys_Female2_17month	8.78025e-20	1	0	3.33167e-42	1.61773e-46
PC31	0.00176	0.97876																		Kidneys_Female3_16month	2.87441e-34	1.1966e-29	1	5.71387e-82	0		Kidneys_Female3_17month	1.70692e-15	1	6.38303e-281	1.36149e-25	1.79721e-40
PC32	0.00168	0.98044																		Kidneys_Female4_16month	1.28229e-38	1.1301e-25	1	3.86799e-95	0		Kidneys_Female4_17month	6.34735e-35	1	1.59583203606723e-321	1.06597e-51	3.16343e-56
PC33	0.00149	0.98193																		Kidneys_Male1_26month	7.26509e-41	2.18947e-25	1	6.63957e-109	0		Kidneys_Male1_26month	4.59444e-15	1	4.10197e-210	2.77003e-28	1.16725e-36
PC34	0.00142	0.98335																		Kidneys_Male2_26month	4.67896e-47	1.67737e-20	1	4.78003e-121	0		Kidneys_Male2_26month	4.99999e-22	1	5.82725844418289e-310	4.65464e-37	8.45158e-43
PC35	0.00135	0.9847																		Kidneys_Male3_26month	1.8008e-40	9.76049e-25	1	4.20157e-100	0		Kidneys_Male3_26month	3.78231e-35	1	0	1.11128e-53	2.80543e-49
PC36	0.00126	0.98596																		Kidneys_Male4_26month	3.69959e-41	4.04479e-23	1	1.39711e-106	0		Kidneys_Male4_26month	9.30493e-10	1	4.24184e-204	2.24781e-35	3.29857e-37
PC37	0.00122	0.98718																		Kidneys_Female1_26month	2.07362e-54	4.65812e-43	1	5.47466e-128	0		Kidneys_Male5_26month	7.3288e-10	1	9.93863e-210	4.72911e-29	8.0887e-35
PC38	0.00114	0.98832																		Kidneys_Female2_26month	3.1669e-39	3.43709e-24	1	6.90194e-113	0		Kidneys_Male6_26month	1.01048e-13	1	2.59e-267	3.08959e-48	1.46447e-45
PC39	0.00107	0.98939																		Kidneys_Female3_26month	5.14299e-37	4.77521e-21	1	6.0924e-98	0		Kidneys_Male7_26month	3.02555e-16	1	0	9.73616e-69	2.85596e-44
PC40	0.00102	0.99041																		Kidneys_Female4_26month	8.32965e-37	7.14101e-22	1	8.2162e-107	0		Kidneys_Male8_26month	5.61951e-17	1	8.75298e-245	6.88223e-40	2.49303e-46
PC41	0.00099	0.9914																		Liver_Male1_1month	1.21186e-36	1	3.69035e-70	6.21954e-101	0		Liver_Male1_4month	3.5532e-121	7.93286e-164	1.05139e-70	1	2.43863e-47
PC42	0.00086	0.99226																		Liver_Male2_1month	8.94382e-28	1	2.08654e-49	1.45791e-60	0		Liver_Male2_4month	7.64791e-107	1.34643e-127	4.28362e-24	1	3.81585e-36
PC43	0.00081	0.99307																		Liver_Male3_1month	1.36989e-32	1	1.17744e-72	1.17162e-86	0		Liver_Male3_4month	2.99862e-166	8.23245e-242	3.01385e-19	1	1.55303e-83
PC44	0.00076	0.99383																		Liver_Male4_1month	1.305e-30	1	2.22106e-68	1.9734e-57	0		Liver_Male4_4month	3.07507e-78	3.11063e-108	2.69924e-24	1	2.56646e-37
PC45	0.00063	0.99446																		Liver_Female1_1month	3.80627e-23	1	1.44736e-30	2.6793e-71	5.82004e-83		Liver_Male5_4month	9.73427e-76	5.0959e-93	3.04245e-10	1	1.39162e-34
PC46	0.00061	0.99508																		Liver_Female2_1month	1.65591e-23	1	1.51081e-45	3.08572e-65	4.12939e-34		Liver_Male6_4month	1.41716e-100	9.24922e-143	2.3733e-25	1	3.21837e-48
PC47	0.00051	0.99559																		Liver_Female3_1month	1.67624e-25	1	6.07902e-45	4.70935e-71	1.22595e-244		Liver_Male7_4month	7.3469e-88	2.06052e-123	9.49494e-39	1	1.91962e-37
PC48	0.00049	0.99607																		Liver_Female4_1month	9.7976e-21	1	6.24967e-30	4.92272e-74	2.58024e-82		Liver_Male8_4month	3.77852e-110	2.5434e-149	9.08852e-29	1	2.49154e-50
PC49	0.00044	0.99651																		Liver_Male1_5month	5.397e-29	1	9.09288e-66	3.37972e-117	0		Liver_Male1_9month	1.55908e-61	2.64462e-96	1.47912e-72	1	1.25659e-31
PC50	0.00038	0.9969																		Liver_Male2_5month	2.81048e-38	1	5.7725e-73	4.74682e-121	0		Liver_Male2_9month	1.01629e-43	1.77538e-64	2.08154e-18	1	3.84963e-21
PC51	0.00037	0.99726																		Liver_Male3_5month	2.0019e-27	1	1.77087e-61	1.40316e-92	0		Liver_Male3_9month	7.30568e-47	5.13271e-60	2.09107e-07	1	1.45711e-22
PC52	0.00033	0.99759																		Liver_Male4_5month	2.89625e-33	1	2.21392e-63	6.50206e-96	0		Liver_Male4_9month	2.37252e-42	5.27232e-55	1.48894e-13	1	3.79825e-19
PC53	0.0003	0.99789																		Liver_Female1_5month	2.16796e-27	1	3.38329e-44	6.5569e-103	0		Liver_Female1_9month	7.86557e-35	4.16069e-41	5.13794e-17	1	1.12374e-19
PC54	0.00027	0.99816																		Liver_Female2_5month	5.69152e-29	1	3.62433e-50	7.69264e-107	0		Liver_Female2_9month	9.12316e-62	3.72109e-62	1.8301e-07	1	2.35705e-25
PC55	0.00025	0.99841																		Liver_Female3_5month	2.63099e-32	1	2.64553e-55	1.69122e-98	0		Liver_Female3_9month	6.98791e-92	2.78011e-149	4.02242e-05	0.99996	8.31641e-39
PC56	0.00022	0.99864																		Liver_Female4_5month	5.22175e-35	1	1.72544e-49	1.16378e-112	0		Liver_Female4_9month	1.32764e-63	1.15729e-84	1.60412e-05	0.999984	7.79864e-34
PC57	0.00021	0.99885																		Liver_Male1_16month	7.08675e-19	1	2.69104e-46	7.87565e-88	1.0147e-183		Liver_Male1_17month	2.3391e-81	1.05563e-117	4.50426e-09	1	3.47888e-41
PC58	0.00019	0.99903																		Liver_Male2_16month	7.04165e-16	1	2.18983e-35	1.38879e-77	0		Liver_Male2_17month	1.49343e-57	3.02278e-44	5.91243e-58	1	6.92261e-30
PC59	0.00017	0.9992																		Liver_Male3_16month	1.20783e-19	1	1.56209e-47	1.91577e-77	3.12597e-175		Liver_Male3_17month	1.57664e-52	7.76183e-96	4.08729e-06	0.999996	7.29826e-33
PC60	0.00016	0.99936																		Liver_Male4_16month	8.44254e-32	1	7.34367e-62	4.08502e-103	0		Liver_Male4_17month	2.5511e-31	5.76354e-36	0.000205529	0.999794	1.6587e-18
PC61	0.00012	0.99947																		Liver_Female1_16month	2.9142e-17	1	6.33058e-32	9.27756e-66	4.01443653281034e-318		Liver_Female1_17month	2.62338e-284	0	1	7.84844e-135	9.05212221841417e-311
PC62	0.00011	0.99959																		Liver_Female2_16month	5.43519e-16	1	5.52294e-31	1.99659e-81	0		Liver_Female2_17month	1.58531e-38	1.43529e-57	3.52612e-15	1	5.2194e-23
PC63	0.00011	0.9997																		Liver_Female3_16month	3.13915e-10	1	4.58911e-23	1.94911e-74	0		Liver_Female3_17month	9.64567e-43	2.34623e-59	1.0345e-05	0.99999	3.14941e-24
PC64	9e-05	0.99979																		Liver_Female4_16month	5.04737e-16	1	6.98835e-34	8.57615e-81	0		Liver_Female4_17month	1.56859e-116	2.90639e-223	1	7.37953e-21	1.00723e-74
PC65	8e-05	0.99987																		Liver_Male1_26month	1.66274e-19	1	5.71068e-58	1.39935e-97	0		Liver_Male1_26month	3.40282e-143	5.42342e-133	1	2.32321e-36	9.43773e-80
PC66	6e-05	0.99992																		Liver_Male2_26month	7.60129e-16	1	3.46623e-45	3.16886e-103	0		Liver_Male2_26month	0	0	1	5.35927e-121	1.77622e-232
PC67	5e-05	0.99997																		Liver_Male3_26month	1.14522e-19	1	5.7055e-69	3.44634e-142	0		Liver_Male3_26month	1.33355e-156	8.93649e-235	1.39647e-38	1	1.49568e-77
PC68	3e-05	1																		Liver_Male4_26month	2.30997e-26	1	4.26914e-60	2.51677e-124	1.2479e-56		Liver_Male4_26month	4.96002e-89	1.09992e-97	1.27974e-75	1	6.04163e-38
																				Liver_Female1_26month	4.00786e-34	1	1.18066e-39	1.30305e-146	0		Liver_Male5_26month	2.42915e-159	1.79778e-130	1	1.70762e-52	5.09341e-102
																				Liver_Female2_26month	4.55069e-20	1	2.35094e-27	3.43385e-103	0		Liver_Male6_26month	1.84197e-178	2.36115602564163e-317	1	1.07053e-11	1.78269e-90
																				Liver_Female3_26month	1.19439e-19	1	7.68191e-40	4.65631e-95	0		Liver_Male7_26month	7.37009e-116	1.84305e-190	3.77639e-42	1	3.86862e-55
																				Liver_Female4_26month	2.71756e-32	1	1.12327e-60	1.17045e-122	0		Liver_Male8_26month	4.16511e-110	3.6775e-94	1	1.97191e-15	4.03958e-52

### Sheet: Ext Data Fig 5
			Ext. Data Fig. 5
			Data used to create the Extended Data figures 5a-c are available on "Guilbaud et al. Supplementary Table 2"
			Software: R (http://www.r-project.org)
			Statistical test: Mann–Whitney U test (two-sided)
d-f
Damage product			Brain						Heart						Kidney						Liver
Precursor ion (m/z)	Product ion (m/z)	Retention time (min)	4 mo vs. 9 mo	4 mo vs. 17 mo	4 mo vs. 26 mo	9 mo vs. 17 mo	9 mo vs. 26 mo	17 mo vs. 26 mo	4 mo vs. 9 mo	4 mo vs. 17 mo	4 mo vs. 26 mo	9 mo vs. 17 mo	9 mo vs. 26 mo	17 mo vs. 26 mo	4 mo vs. 9 mo	4 mo vs. 17 mo	4 mo vs. 26 mo	9 mo vs. 17 mo	9 mo vs. 26 mo	17 mo vs. 26 mo	4 mo vs. 9 mo	4 mo vs. 17 mo	4 mo vs. 26 mo	9 mo vs. 17 mo	9 mo vs. 26 mo	17 mo vs. 26 mo
242.1	126.1	1.4	1	1	1	1	1	1	1	1	1	1	1	1	1	1	1	1	1	1	0.600888	0.155691	1	1	1	0.600888
248.1	132.1	5.7	1	1	1	1	1	1	1	1	1	1	1	1	1	1	1	1	1	1	1	1	1	1	1	1
249.1	133.1	5.7	1	1	0.0871129	1	0.72957	1	1	0.494424	1	1	1	1	1	1	1	1	1	1	0.868951	1	1	1	0.194024	1
252.1	136.1	2.4	1	1	0.194024	1	0.494424	1	1	1	1	1	1	1	1	1	1	1	1	1	1	0.394978	0.194024	1	1	1
258.1	142.1	1.1	1	1	0.194024	1	1	1	1	1	1	1	1	1	1	0.868951	1	1	1	1	1	1	0.868951	1	1	1
258.1	142.1	1.6	1	1	0.600888	1	1	1	1	1	1	1	1	1	1	1	1	1	1	1	0.868951	0.494424	0.155691	1	1	1
272.1	156.1	3.6	1	1	1	1	1	1	1	1	1	1	1	1	1	1	0.494424	1	1	1	1	1	1	1	1	1
274.1	158.1	4.8	1	1	1	1	1	1	1	1	1	1	1	1	1	1	1	1	1	1	1	1	1	1	1	1
276.1	160.1	3.2	1	0.155691	0.194024	1	1	1	1	0.155691	0.600888	1	1	1	1	1	1	1	1	1	0.285097	0.868951	1	1	0.72957	1
282.1	166.1	6.8	0.868951	0.0871129	0.155691	0.600888	0.600888	1	1	0.155691	0.155691	1	1	1	1	1	1	1	1	1	1	1	1	1	1	1
284.1	168.1	6.9	0.72957	0.72957	0.494424	1	1	1	1	1	1	1	1	1	1	1	1	1	1	1	0.194024	0.0871129	0.0871129	1	1	1
291.1	175.1	0.9	1	1	1	1	1	1	NA	NA	NA	NA	NA	NA	1	0.114336	0.114336	0.0871129	0.0871129	1	1	1	0.0871129	1	0.0871129	1
291.1	175.1	4.9	1	1	1	1	1	1	NA	NA	NA	NA	NA	NA	1	0.72957	0.155691	1	0.194024	1	1	1	1	1	1	1
298.1	182.1	5.8	1	0.600888	0.72957	0.155691	0.494424	1	NA	NA	NA	NA	NA	NA	1	0.285097	0.114336	0.194024	0.0871129	1	1	1	1	1	1	1
304.1	188.1	8.3	1	1	1	1	1	1	1	1	1	1	0.194024	1	1	1	1	0.494424	1	1	0.194024	0.0871129	0.0871129	0.155691	1	1
307.1	191.1	0.9	1	1	1	1	1	1	1	1	1	1	1	1	1	0.0871129	0.0871129	0.194024	0.114336	1	1	1	1	1	1	1
309.1	193.1	5.2	1	1	1	1	0.72957	1	1	1	1	1	1	1	1	1	0.868951	1	1	1	NA	NA	NA	NA	NA	NA
311.1	195.1	5.8	1	0.285097	1	1	1	1	NA	NA	NA	NA	NA	NA	1	1	1	1	1	1	0.394978	1	1	1	0.494424	1
313.1	197.1	5.7	1	1	1	1	1	1	1	1	1	1	1	0.285097	1	1	1	1	1	1	0.868951	1	1	1	1	1
320.1	204.1	2.9	1	1	1	1	1	1	1	1	1	1	1	1	1	1	1	1	1	1	0.194024	1	1	1	0.394978	1
322.1	206.1	1.7	1	0.394978	0.868951	1	1	1	1	1	1	1	0.72957	1	NA	NA	NA	NA	NA	NA	NA	NA	NA	NA	NA	NA
322.1	206.1	5.2	1	1	1	1	1	1	1	1	1	1	1	1	NA	NA	NA	NA	NA	NA	1	0.600888	0.194024	1	1	1
323.1	207.1	5.6	1	1	1	1	1	1	1	0.285097	0.114336	0.72957	0.114336	1	0.0871129	0.394978	1	1	1	1	1	1	1	0.868951	1	1
324.1	208.1	5.6	1	1	1	0.600888	1	1	1	1	1	1	1	1	1	1	1	1	1	1	1	1	1	1	1	1
325.1	209.1	5.2	1	0.155691	0.72957	1	1	1	1	0.494424	1	1	1	1	1	1	0.114336	1	0.194024	1	NA	NA	NA	NA	NA	NA
326.1	210.1	3.6	1	1	1	1	1	1	1	1	1	1	1	1	1	1	1	1	1	1	0.72957	0.194024	1	1	1	1
327.1	211.1	5.7	1	1	1	1	1	1	1	1	1	1	1	1	1	1	1	1	1	1	0.868951	1	1	1	1	1
332.1	216.1	5.8	1	1	1	1	1	1	1	1	1	1	1	0.494424	1	1	1	1	1	1	0.155691	1	1	1	1	1
333.1	217.1	5.6	1	1	1	1	1	1	1	1	1	1	1	1	1	1	1	1	1	1	0.155691	1	1	1	1	1
336.1	220.1	3.9	1	0.0871129	0.0871129	0.868951	0.494424	1	1	1	1	1	1	1	1	1	1	1	0.600888	0.600888	1	1	1	1	1	1
338.1	222.1	3.3	1	1	1	1	1	1	1	1	1	1	0.600888	1	NA	NA	NA	NA	NA	NA	NA	NA	NA	NA	NA	NA
339.1	223.1	6.1	1	0.72957	0.494424	0.494424	0.394978	1	1	1	1	1	1	1	1	1	0.852696	1	0.964133	1	NA	NA	NA	NA	NA	NA
340.1	224.1	5.4	1	1	1	1	1	1	1	1	1	1	1	1	1	1	1	1	1	1	1	1	1	1	1	1
342.1	226.1	5.7	1	1	1	1	1	1	1	1	1	1	1	1	1	1	1	1	1	1	0.600888	1	1	1	0.868951	1
343.1	227.1	1.5	1	0.72957	1	0.114336	1	1	1	1	1	1	1	0.494424	1	1	0.600888	1	1	1	1	1	1	1	1	1
343.1	227.1	5.7	1	1	1	1	1	1	1	1	1	1	1	1	1	1	1	1	1	1	0.600888	1	1	1	0.600888	1
351.1	235.1	2.9	1	1	1	1	1	1	1	1	1	1	1	1	1	1	1	1	1	1	1	1	1	1	1	1
352.1	236.1	4.9	1	1	1	1	1	1	1	1	1	1	1	1	1	1	1	1	1	1	0.72957	1	1	1	0.72957	1
356.1	240.1	2.6	1	0.285097	0.114336	0.72957	0.285097	1	1	1	1	1	1	1	1	1	1	1	1	1	1	1	1	1	1	1
356.1	240.1	3.5	1	1	1	1	1	1	NA	NA	NA	NA	NA	NA	1	1	1	1	1	1	1	1	1	1	1	1
358.1	242.1	4.9	1	1	1	1	1	1	1	1	1	1	1	1	1	1	1	1	1	1	0.494424	1	1	1	1	1
359.1	243.1	5.7	1	1	1	1	1	1	1	1	1	1	1	1	1	1	1	1	1	1	0.194024	1	1	1	1	1
363.1	247.1	10.4	1	0.114336	0.285097	0.114336	0.285097	1	1	1	1	1	1	1	1	1	1	1	1	1	NA	NA	NA	NA	NA	NA
367.1	251.1	4.8	1	1	1	1	1	1	1	1	1	1	1	1	1	1	1	1	1	1	0.868951	1	1	1	0.600888	1
368.1	252.1	3	1	1	1	1	1	1	1	1	1	1	1	1	1	1	1	1	1	1	0.600888	1	1	1	0.494424	1
368.1	252.1	4.9	1	1	1	1	1	1	1	1	1	1	1	1	1	1	1	1	1	1	0.868951	1	1	1	1	1
372.1	256.1	1.6	1	1	1	1	1	1	1	1	1	1	1	1	1	1	1	1	1	1	1	1	1	1	1	1
379.1	263.1	5.8	1	1	1	1	1	1	NA	NA	NA	NA	NA	NA	NA	NA	NA	NA	NA	NA	0.868951	1	1	1	1	1
384.1	268.1	2.6	1	1	1	1	1	1	1	1	0.600888	1	1	1	1	1	1	1	1	1	1	1	1	1	1	1
384.1	268.1	4.8	1	1	1	1	1	1	1	1	1	1	1	1	1	1	1	1	1	1	0.600888	1	1	1	0.868951	1
386.1	270.1	5.7	1	1	1	1	1	0.494424	1	1	1	1	1	1	1	1	1	1	1	1	0.155691	1	1	1	1	1
387.1	271.1	5.7	1	1	1	1	1	1	1	1	1	1	1	0.868951	1	1	1	1	1	1	1	1	1	1	1	1
388.1	272.1	5.7	1	1	1	1	1	1	1	1	1	1	1	1	1	1	1	1	1	1	1	1	1	1	0.494424	1
393.1	277.1	5.6	1	1	1	1	1	1	1	1	1	1	1	1	1	1	1	1	1	1	1	1	1	1	1	1
394.1	278.1	5.7	1	1	1	1	1	1	1	1	1	1	1	1	1	1	1	1	1	1	1	1	1	1	0.72957	1
395.1	279.1	5.7	1	1	1	1	1	1	1	1	1	1	1	1	1	1	1	1	1	1	1	1	1	1	1	1
402.1	286.1	5.7	1	1	1	1	1	1	1	1	1	1	1	1	1	1	1	1	1	1	1	1	1	1	1	1
407.1	291.1	5.6	1	1	1	1	1	1	1	0.285097	1	1	1	1	1	1	1	1	1	1	1	1	1	1	0.868951	1
409.1	293.1	4.9	1	1	1	1	1	1	1	0.72957	1	1	1	1	1	1	1	1	1	1	0.600888	1	1	1	0.72957	1
413.1	297.1	4.9	1	1	1	1	1	1	1	1	1	1	1	1	1	1	1	1	1	1	0.868951	1	1	1	0.72957	1
414.1	298.1	4.9	1	1	1	1	1	1	1	1	1	1	1	1	1	1	1	1	1	1	1	1	1	1	1	1
414.1	298.1	6	1	1	1	0.72957	0.72957	1	1	1	1	1	1	1	1	1	1	1	1	1	1	1	1	1	1	1
416.1	300.1	5.7	1	1	1	1	1	1	1	1	1	1	1	1	1	1	1	1	1	1	0.868951	1	1	1	0.600888	1
417.1	301.1	5.8	1	1	1	1	1	1	1	1	1	1	1	1	1	1	1	1	1	1	1	1	1	1	1	1
420.1	304.1	4.9	1	1	1	1	1	1	NA	NA	NA	NA	NA	NA	NA	NA	NA	NA	NA	NA	1	1	1	1	1	1
422.1	306.1	5.6	1	1	1	1	1	1	1	1	1	1	1	1	1	1	1	1	1	1	1	1	1	1	1	1
425.1	309.1	5.6	1	0.868951	1	1	1	1	1	1	1	1	1	1	1	1	1	1	1	1	1	1	1	1	1	1
427.1	311.1	5.6	1	1	1	0.72957	1	0.72957	1	1	1	1	1	1	1	1	1	1	1	1	1	1	1	1	1	1
430.1	314.1	5.8	1	1	1	1	1	1	1	0.72957	1	1	1	1	1	1	1	1	1	1	1	1	1	1	1	1
449.1	333.1	4.9	1	1	1	1	1	1	1	1	1	1	1	1	1	1	1	1	1	1	1	1	1	1	1	1
449.1	333.1	5.7	1	1	1	1	1	1	1	1	1	1	1	1	1	1	1	1	1	1	1	1	1	1	0.600888	1
451.1	335.1	6.3	1	1	1	1	1	1	1	1	0.194024	1	1	0.394978	1	1	1	1	1	1	1	1	1	1	1	1
458.1	342.1	5.7	1	0.494424	1	1	1	1	1	1	1	1	1	1	1	1	1	1	1	1	1	1	1	1	0.868951	1
459.1	343.1	5.7	1	1	1	1	1	1	1	1	1	1	1	1	1	1	1	1	1	1	1	1	1	1	0.600888	1
460.1	344.1	5.6	1	1	0.72957	1	1	1	1	0.494424	1	1	1	1	1	1	1	1	1	1	1	1	1	1	1	1
485.1	369.1	2.9	1	1	1	1	1	1	1	1	1	1	1	1	1	0.868951	0.0871129	1	0.285097	1	1	1	0.394978	1	0.494424	1
507.1	391.1	5.6	1	1	1	1	1	1	1	1	1	1	1	1	1	1	1	1	1	1	1	1	1	1	0.868951	1
509.1	393.1	5.6	1	1	1	1	1	1	1	1	1	1	1	1	1	1	1	1	1	1	0.394978	1	1	1	0.600888	1
511.1	395.1	4.9	1	1	1	1	1	1	NA	NA	NA	NA	NA	NA	1	1	1	1	1	1	1	1	0.0871129	1	0.0871129	0.868951
514.1	398.1	4.9	1	1	1	1	1	1	1	0.494424	0.868951	1	1	1	1	1	0.194024	1	0.868951	1	1	1	1	1	1	1
515.1	399.1	5.7	1	0.394978	0.72957	1	1	1	1	0.0871129	0.868951	1	1	1	NA	NA	NA	NA	NA	NA	1	0.194024	1	1	1	1
523.1	407.1	5.4	1	1	1	1	1	1	1	1	1	1	1	1	1	1	1	1	1	1	1	1	1	1	0.494424	1
525.1	409.1	2.9	1	1	1	1	1	1	1	0.868951	1	1	1	1	1	1	1	1	1	1	1	1	1	1	0.72957	1
525.1	409.1	7.6	1	1	1	1	1	1	1	1	1	1	1	1	1	1	1	1	1	1	1	1	1	1	1	1
366.1	250.1	4.9	NA	NA	NA	NA	NA	NA	1	1	1	1	1	1	NA	NA	NA	NA	NA	NA	0.0871129	1	1	1	1	1
381.1	265.1	5.7	NA	NA	NA	NA	NA	NA	1	1	1	1	1	1	NA	NA	NA	NA	NA	NA	1	1	1	1	1	1
482.1	366.1	4.9	NA	NA	NA	NA	NA	NA	1	1	1	1	1	1	NA	NA	NA	NA	NA	NA	NA	NA	NA	NA	NA	NA
384.1	268.1	7.8	NA	NA	NA	NA	NA	NA	NA	NA	NA	NA	NA	NA	1	1	1	0.72957	1	1	NA	NA	NA	NA	NA	NA
384.1	268.1	8.3	NA	NA	NA	NA	NA	NA	NA	NA	NA	NA	NA	NA	1	1	0.868951	1	0.72957	1	NA	NA	NA	NA	NA	NA
393.1	277.1	4.7	NA	NA	NA	NA	NA	NA	NA	NA	NA	NA	NA	NA	1	1	0.72957	1	1	1	NA	NA	NA	NA	NA	NA
336.1	220.1	4.9	NA	NA	NA	NA	NA	NA	NA	NA	NA	NA	NA	NA	NA	NA	NA	NA	NA	NA	0.600888	1	1	1	0.394978	1
383.1	267.1	5.7	NA	NA	NA	NA	NA	NA	NA	NA	NA	NA	NA	NA	NA	NA	NA	NA	NA	NA	0.155691	1	1	1	1	1
411.1	295.1	5.8	NA	NA	NA	NA	NA	NA	NA	NA	NA	NA	NA	NA	NA	NA	NA	NA	NA	NA	1	1	1	1	1	1

### Sheet: Ext Data Fig 6
	Ext. Data Fig. 6
	Data used to create the Extended Data figures 6a-e are available on "Guilbaud et al. Supplementary Table 3"
	Software: Graphpad Prism (version 8), San Diego, CA, USA
	Statistical test: Data are mean ± SEM for n = 8 rats. One-way ANOVA with Bonferroni’s multiple comparisons test was used to evaluate difference among ages., *p<0.05, **p<0.01, ***p<0.001, ****p<0.0001.
	Data used to create the Extended Data figures 6f-j are available on "Guilbaud et al. Supplementary Table 3"
	Software: Graphpad Prism (version 8), San Diego, CA, USA
	Statistical test: Box and whisker plots show mean (heavy bar) and SEM (whiskers). A two-tailed unpaired Student’s t-test was used to evaluate the difference between wild-type (WT) and transgenic mice (KD, OE). ** p< 0.01, ns: not-significant
	Data used to create the Extended Data figures 6k are available on "Guilbaud et al. Supplementary Table 1"
	Software: Graphpad Prism (version 8), San Diego, CA, USA
