## Supplementary Table 2 for "Tissue- and sex-specific DNA damage tracks aging in rodents and humans"

### Sheet: Supplementary Table 2
Damage product			DNA damage or modification
					Rat sex								Rat age (q-value)
					Brain		Heart		Kidney		Liver		Brain						Heart						Kidney						Liver
Precursor ion (m/z)	Product ion (m/z)	Retention time (min)	Full name	Abbreviation	F/M	q-value	F/M	q-value	F/M	q-value	F/M	q-value	1 mo vs. 5 mo	1 mo vs. 16 mo	1 mo vs. 26 mo	5 mo vs. 16 mo	5 mo vs. 26 mo	16 mo vs. 26 mo	1 mo vs. 5 mo	1 mo vs. 16 mo	1 mo vs. 26 mo	5 mo vs. 16 mo	5 mo vs. 26 mo	16 mo vs. 26 mo	1 mo vs. 5 mo	1 mo vs. 16 mo	1 mo vs. 26 mo	5 mo vs. 16 mo	5 mo vs. 26 mo	16 mo vs. 26 mo	1 mo vs. 5 mo	1 mo vs. 16 mo	1 mo vs. 26 mo	5 mo vs. 16 mo	5 mo vs. 26 mo	16 mo vs. 26 mo
233.1	117.1	5.9	5-OH-hydantoin	5-Hydroxy-hydantoin	0.926805	0.12279	1.58077	0.000110696	1.08578	0.00246191	1.19201	0.0227351	1	1	1	1	1	1	1	1	1	1	1	1	1	1	1	1	1	0.846173	1	1	1	1	1	1
242.1	126.1	1.3	5-MdC	5-Methyl-2'-deoxycytidine	0.994098	0.639633	1.02282	0.297289	1.01398	0.10068	0.998777	0.408417	1	1	1	0.0610299	1	0.041958	1	0.169243	1	0.169243	1	1	1	1	1	1	1	0.218412	0.846173	0.346443	0.346443	1	1	1
245.1	129.1	5.7	5-OH-dU, 4-thio-dU	5-Hydroxy-2'-deoxyuridine, 4-thio-2'-deoxyuridine	0.86176	0.12279	0.990056	0.294232	1.00585	0.161873	0.447845	0.000121012	1	1	1	1	1	1	1	1	1	1	1	1	1	1	1	1	1	1	1	1	1	1	1	1
247.1	131.1	1.5	Oz	Oxazolone product of 8-oxodG oxidation	1.1673	0.487201	NA	NA	1.21282	0.0340244	NA	NA	1	1	1	1	0.691074	0.437539	NA	NA	NA	NA	NA	NA	0.346443	1	0.691074	1	1	1	NA	NA	NA	NA	NA	NA
248.1	132.1	5.6	Undefined	Undefined	0.787152	0.211998	NA	NA	NA	NA	1.06361	0.299844	1	1	1	1	1	1	NA	NA	NA	NA	NA	NA	NA	NA	NA	NA	NA	NA	1	0.691074	0.846173	0.846173	1	1
249.1	133.1	5.7	Oxa	5-Amino-3H-imidazo[4,5-d][1,3]oxazin-7-one	0.882709	0.0775118	1.27371	0.00333052	NA	NA	0.90794	0.279953	1	1	1	0.691074	1	1	1	1	1	1	1	1	NA	NA	NA	NA	NA	NA	1	0.169243	0.557484	0.129102	0.281283	1
252.1	136.1	2.3	3, N4 Ɛ-dC	3, N4-etheno-2'deoxycytidine	0.940927	0.639633	1.11063	0.250835	1.02446	0.0972672	0.959851	0.299844	1	1	1	1	1	1	1	0.346443	1	0.218412	1	0.437539	1	1	1	1	1	1	1	0.346443	1	1	1	1
256.1	140.1	4.6	5-FdC	5-Formyl-2'-deoxycytidine	0.959921	0.390079	1.05407	0.0749097	1.04723	0.0110421	0.906676	0.299844	1	1	1	1	0.281283	1	1	1	1	1	1	1	1	1	1	1	1	1	1	1	1	0.437539	1	1
258.1	142.1	1.1	5-HMdC	5-Hydroxmethyl-2'-deoxycytidine	1.08779	0.432733	1.1235	0.00836059	1.2991	0.0359644	0.960012	0.419437	1	0.346443	0.437539	1	1	1	1	1	1	1	1	1	0.169243	0.041958	0.041958	1	0.691074	1	0.041958	0.041958	0.041958	0.0895105	0.281283	1
258.1	142.1	1.7	Undefined	Undefined	0.92312	0.0432556	0.742004	0.00764914	0.975326	0.112788	0.938388	0.214361	1	1	1	1	1	1	1	1	1	1	1	1	1	1	1	1	1	1	1	1	1	1	1	1
258.1	142.1	4.8	Undefined	Undefined	0.897114	0.449472	1.003	0.297289	1.01314	0.152667	0.936061	0.299844	1	1	1	1	1	1	1	0.557484	1	0.281283	1	1	1	0.437539	1	1	1	0.0610299	0.281283	1	1	0.281283	1	1
268.1	152.1	2.9	8-OH-dA, 2-OH-dA	8-Hydroxy-2′-deoxyadenosine, 2-Hydroxy-2′-deoxyadenosine	0.926389	0.169165	NA	NA	0.832952	0.016482	1.02229	0.399818	0.041958	1	0.281283	1	1	1	NA	NA	NA	NA	NA	NA	1	1	1	1	0.691074	1	1	0.846173	1	1	1	1
268.1	152.1	3.9	8-OH-dA, 2-OH-dA	8-Hydroxy-2′-deoxyadenosine, 2-Hydroxy-2′-deoxyadenosine	0.918693	0.658988	1.22851	0.00368422	1.2588	0.00951308	1.02183	0.408417	1	1	1	0.691074	1	1	1	1	1	1	1	1	1	0.437539	1	0.437539	1	0.346443	1	0.846173	1	1	1	1
271.1	155.1	4.7	FAPy-dA	N4-(2-Deoxy-D-pentofuranosyl)-4,6-diamino-5-formamidopyrimidine	0.904407	0.12279	1.0058	0.385058	0.815982	0.00121822	0.995681	0.441169	1	1	1	1	1	1	1	1	1	1	1	1	1	1	1	1	1	1	1	0.281283	1	0.557484	1	0.691074
274.1	158.1	4.9	Gh	Guanidinohydantoin product of 8-oxo-dG oxidation	0.976643	0.681507	1.16583	0.0143691	1.09702	4.47827e-06	0.953643	0.220231	1	1	1	1	1	1	1	1	1	1	1	1	1	1	1	1	1	1	1	0.437539	1	0.346443	1	1
276.1	160.1	3	1, N6 Ɛ-dA	1, N6-Etheno-2'-deoxyadenosine	2.19742	0.390079	0.890696	0.157082	0.723521	0.0130421	0.896949	0.399818	0.0610299	1	0.041958	0.041958	1	0.041958	0.846173	1	1	0.557484	1	0.846173	1	0.557484	1	1	1	1	0.169243	0.346443	0.129102	1	1	1
282.1	166.1	2.9	N6-HMdA, M1-dC	N6-Hydroxymethyl-2'-deoxyadenosine,N1-methyl-2'-deoxycytidine	0.955127	0.479866	1.52878	0.00406063	1.02536	0.185784	0.893653	0.181068	1	1	1	1	1	1	1	1	1	1	1	1	1	1	1	1	1	0.846173	1	1	1	0.437539	1	1
282.1	166.1	7.1	O6-MedG, N2-MedG	O6-Methyl-2'-deoxyguanosine, N2-methyl-2'-deoxyguanosine	0.881452	0.390079	NA	NA	0.867584	4.05847e-05	1.08107	0.299844	1	1	0.346443	1	1	1	NA	NA	NA	NA	NA	NA	1	1	1	1	1	1	1	1	0.437539	1	0.346443	1
284.1	168.1	6.7	8-oxo-dG	8-Oxo-2'-deoxyguanosine	NA	NA	NA	NA	0.681546	0.0130421	1.05268	0.318684	NA	NA	NA	NA	NA	NA	NA	NA	NA	NA	NA	NA	1	1	1	1	1	1	0.281283	0.346443	0.041958	1	1	1
294.1	178.1	2.5	N2-ethylidene-dG	N2-Ethylidene-2′-deoxyguanosine	0.948424	0.849485	NA	NA	NA	NA	0.935583	0.299844	1	1	1	1	1	1	NA	NA	NA	NA	NA	NA	NA	NA	NA	NA	NA	NA	1	1	1	1	1	1
298.1	182.1	6.1	N2-HOMe-dG	8-Hydroxy-7-methyl-2'-deoxyguanosine	0.941276	0.826079	1.50913	0.0260903	0.836612	0.00624017	0.920655	0.123276	1	1	0.557484	1	1	1	1	1	0.041958	1	0.041958	0.041958	1	1	1	1	1	1	1	1	1	1	1	1
301.1	185.1	5.2	CM-dT	Carboxymethyl-2'-deoxythymidine	0.897731	0.479866	1.42572	0.079132	0.579723	0.00246191	0.760309	0.299844	0.437539	0.346443	0.129102	0.557484	1	0.169243	1	0.169243	1	0.691074	1	1	1	1	1	1	1	0.218412	0.437539	1	0.437539	0.846173	1	0.281283
304.1	188.1	4.9	N1-MdG	N1-Methyl-2'-deoxyguanosine	0.805571	0.11183	2.33463	1.66974e-05	NA	NA	1.04273	0.299844	1	0.846173	0.846173	1	1	1	1	1	1	1	1	1	NA	NA	NA	NA	NA	NA	0.169243	1	0.218412	0.437539	1	1
304.1	188.1	8.1	Undefined	Undefined	NA	NA	0.993172	0.37794	NA	NA	0.670122	0.370937	NA	NA	NA	NA	NA	NA	1	1	1	0.346443	1	1	NA	NA	NA	NA	NA	NA	0.0610299	1	0.0610299	0.691074	1	0.346443
311.1	195.1	5.8	N2-ethylidene dG NH3+, Propyl-dA NH3+, Nitro-dC K+	N2-Ethylidene-2'-deoxyguanosine ammonium salt, Propyl-2'-deoxyadenosine ammonium salt, nitro-2'-deoxycytidine potassium salt	0.931527	0.11183	1.42999	0.00106359	1.14181	0.000183316	0.924371	0.299844	1	1	1	1	1	1	1	1	1	1	1	1	1	1	1	1	1	0.218412	1	0.557484	0.169243	1	0.691074	1
313.1	197.1	5.9	8-nitro-dG	8-nitro-2'-deoxyguanosine	0.832874	0.0119241	1.16408	0.0248019	1.11387	0.00306892	0.940047	0.220231	1	1	1	1	1	1	0.691074	1	1	1	1	1	1	1	1	1	1	1	0.346443	1	1	0.437539	0.041958	1
318.1	202.1	4.9	N2-ethyl-dG Na+, N6-HE-dA Na+, N1-HE-dA Na+, Ethyl-dG Na+, HE-dA Na+	N1-Hydroxyethyl-2'deoxyadenosine sodium salt, Ethyl-2'-deoxyguanosine sodium salt, hydroxyethyl-2'-deoxyadenosine	0.948617	0.251861	1.2023	0.00492184	1.10832	0.00595996	0.988815	0.399818	1	1	1	1	1	1	1	1	1	1	1	1	0.437539	1	1	0.0610299	1	1	1	1	1	1	1	1
320.1	204.1	2.8	6-oxo-M1-dG	6-hydroxy-M1-2'-deoxyguanosine	0.982241	0.479866	1.37789	0.0022504	1.20609	0.0044935	0.966607	0.380641	1	1	1	1	1	1	1	1	1	1	1	1	1	1	1	1	1	0.437539	1	1	1	0.437539	1	1
322.1	206.1	1.7	Bε-dC, Croto-dA, N2-OPdG	Butanone-etheno-2′-deoxycytidine, Croton-2'-deoxyadenosine,	NA	NA	1.04912	0.291206	NA	NA	NA	NA	NA	NA	NA	NA	NA	NA	0.281283	1	1	1	1	1	NA	NA	NA	NA	NA	NA	NA	NA	NA	NA	NA	NA
322.1	206.1	5.3	Bε-dC, Croto-dA, N2-OPdG	Butanone-etheno-2′-deoxycytidine, Croton-2'-deoxyadenosine,	1.01071	0.832178	1.31806	0.183862	NA	NA	1.07654	0.179321	0.169243	0.129102	0.129102	1	1	1	1	1	1	1	1	1	NA	NA	NA	NA	NA	NA	0.557484	1	0.281283	1	1	1
325.1	209.1	2.5	P-dG NH3+, P-dA NH3+, Butyl-dA NH3+	N2-(3-oxopropyl)-2'-deoxyguanosine ammonium salt, 1, N6-Propano-2'-deoxyadenosine ammonium salt, Butyl-2'-deoxyadenosine ammonium salt	0.895251	0.479866	NA	NA	0.863142	0.0130421	NA	NA	0.0610299	0.557484	0.169243	0.557484	1	1	NA	NA	NA	NA	NA	NA	1	0.129102	0.346443	1	1	1	NA	NA	NA	NA	NA	NA
326.1	210.1	3.5	N2-CMdG	N2-carboxymethyl-2'-deoxyguanosine	0.901046	0.169165	1.11852	0.0132354	1.01977	0.128747	1.08701	0.408417	1	1	1	1	1	1	1	0.557484	0.281283	1	1	1	1	1	1	1	1	1	0.281283	0.437539	0.0610299	1	1	0.437539
327.1	211.1	5.8	5-Br-dC Na+, Glyoxal-dA NH3+, Propyl-dG NH3+	5-Bromo-2'-deoxycytosine sodium salt, Glyoxal-2'-deoxyadenosine ammonium salt, Propyl-2'-deoxyguanosine ammonium salt	0.927209	0.169165	1.41736	0.000125681	1.42048	0.000197186	1.03988	0.370937	1	1	1	1	1	0.437539	1	1	1	1	1	1	1	0.557484	0.281283	1	1	1	0.169243	0.041958	0.0610299	1	1	1
332.1	216.1	2.9	N6-CM-dA Na+	N6-Carboxymethyl-2'-deoxyadenosine sodium salt	0.941549	0.12279	1.10246	0.017353	1.06985	0.0140077	0.961956	0.399818	1	1	1	1	1	1	1	0.437539	1	1	1	1	1	1	1	1	1	1	1	1	1	0.846173	1	1
332.1	216.1	5.8	N6-CM-dA Na+	N6-Carboxymethyl-2'-deoxyadenosine sodium salt	NA	NA	1.05872	0.355825	NA	NA	NA	NA	NA	NA	NA	NA	NA	NA	1	1	1	0.437539	0.846173	1	NA	NA	NA	NA	NA	NA	NA	NA	NA	NA	NA	NA
333.1	217.1	5.8	Undefined	Undefined	0.748387	0.086537	NA	NA	1.11028	0.0238774	0.87251	0.123276	1	1	1	1	1	1	NA	NA	NA	NA	NA	NA	1	1	0.041958	1	0.041958	0.041958	1	0.0895105	0.437539	0.691074	1	1
336.1	220.1	5	6-oxo-M1dG, OHE-dC	6-Hydroxy-3-(2-deoxy-β-D-erythro-pentofuranosyl) pyrimido[1,2-α]purin-10(3H)-one, 4-oxo-2(E)-nonenal-2'-deoxycytidine	NA	NA	1.8906	0.00106359	1.16303	0.00549891	0.879845	0.299844	NA	NA	NA	NA	NA	NA	1	1	1	1	1	1	1	1	1	1	1	1	1	0.691074	1	0.218412	0.346443	1
340.1	224.1	5.5	N2-CEdG	N2-(1-Carboxyethyl)-2'-deoxyguanosine	1.02463	0.689312	0.815756	0.00152123	0.826532	0.0118798	1.05143	0.299844	1	1	1	1	1	1	1	1	1	1	1	1	1	1	1	1	1	1	1	1	1	1	1	1
342.1	226.1	6	Undefined	Undefined	0.962886	0.296957	1.26257	0.00167543	1.18008	3.96614e-05	1.03744	0.399818	1	1	1	1	1	1	1	1	1	1	1	1	1	1	1	1	1	1	1	1	1	0.846173	1	1
343.1	227.1	1.5	O6-CM-dG NH3+, CM-dG NH3+	O6-Carboxymethyl-2'-deoxyguanosine ammonium salt	1.1341	0.0192052	1.20377	0.0218822	0.716068	0.00755675	1.03702	0.299844	0.691074	0.691074	0.0895105	1	1	1	1	0.691074	1	0.218412	0.218412	1	1	1	1	1	1	1	0.691074	1	1	0.437539	1	1
343.1	227.1	5.6	O6-CM-dG NH3+, CM-dG NH3+	O6-Carboxymethyl-2'-deoxyguanosine ammonium salt	1.01406	0.681507	NA	NA	NA	NA	0.998305	0.448937	1	1	1	1	1	1	NA	NA	NA	NA	NA	NA	NA	NA	NA	NA	NA	NA	1	1	1	0.169243	0.218412	1
346.1	230.1	1.2	Acr-dA_IV	Acrolein-2'-deoxyadenosine IV	0.92694	0.296957	1.02033	0.18735	1.15254	0.0269791	NA	NA	1	0.346443	0.557484	1	1	1	0.437539	0.0610299	0.218412	0.0895105	1	1	1	0.437539	1	1	1	1	NA	NA	NA	NA	NA	NA
352.1	236.1	5	Undefined	Undefined	0.924732	0.169791	1.32385	0.00105727	1.49686	0.000860547	0.984671	0.299844	1	1	1	1	0.281283	0.846173	1	1	0.846173	1	1	1	1	1	0.169243	1	0.0895105	0.041958	1	0.129102	1	0.0895105	1	0.691074
356.1	240.1	2.6	Undefined	Undefined	0.994421	0.689312	0.992751	0.212546	0.872807	0.0210465	0.860782	0.13592	1	1	1	1	1	1	1	1	1	1	1	1	1	1	1	1	1	1	1	1	0.557484	1	1	0.846173
356.1	240.1	3.4	Undefined	Undefined	0.997604	0.776464	0.827416	0.0230158	0.985777	0.128747	0.87222	0.13592	1	1	0.346443	1	1	1	1	1	1	1	1	1	1	1	1	1	1	1	1	1	1	1	0.691074	1
358.1	242.1	5.1	Undefined	Undefined	1.04232	0.881646	NA	NA	NA	NA	NA	NA	0.169243	0.0895105	1	1	1	1	NA	NA	NA	NA	NA	NA	NA	NA	NA	NA	NA	NA	NA	NA	NA	NA	NA	NA
359.1	243.1	5.9	Undefined	Undefined	0.923127	0.169791	1.18184	0.0022504	1.0361	0.0286342	0.936546	0.214361	1	1	0.846173	1	1	1	1	1	1	1	1	1	1	1	1	1	1	1	1	0.281283	0.691074	0.557484	0.281283	1
363.1	247.1	10.8	BεdG, OHE-dG	Butanone-etheno-2′-deoxyguanosine, 4-oxo-2(E)-nonenal-2'-deoxyguanosine	1.19587	0.632542	1.14956	0.0471042	NA	NA	0.665281	0.13592	1	0.691074	0.437539	1	1	1	1	1	1	1	1	1	NA	NA	NA	NA	NA	NA	0.218412	0.557484	0.346443	1	1	0.437539
366.1	250.1	4.9	Undefined	Undefined	0.987016	0.866501	1.58237	0.0108564	NA	NA	0.883097	0.299844	1	0.846173	1	1	1	1	1	1	1	1	1	1	NA	NA	NA	NA	NA	NA	1	1	1	1	0.557484	1
367.1	251.1	4.7	Undefined	Undefined	1.33595	0.681507	0.809692	0.00105727	0.882339	0.104124	0.789184	0.299844	1	1	1	1	1	1	1	1	1	1	1	1	1	1	1	1	1	1	1	1	1	1	0.691074	1
368.1	252.1	2.9	Bε-dA Na+	Butanone-etheno-2′-deoxyadenosine Na+	0.940442	0.390079	0.992835	0.294232	0.968509	0.116289	0.947883	0.214361	0.691074	1	1	1	1	1	1	1	1	1	1	1	1	0.346443	1	0.218412	1	1	1	1	0.557484	0.346443	0.281283	1
368.1	252.1	5	Bε-dA Na+	Butanone-etheno-2′-deoxyadenosine Na+	1.02597	0.881646	1.08448	0.0308305	1.13562	0.0707678	0.934878	0.179705	1	0.557484	0.346443	0.041958	0.041958	1	1	1	1	1	1	1	1	0.041958	0.129102	0.691074	1	1	1	1	0.691074	0.557484	0.169243	1
372.1	256.1	1.7	Undefined	Undefined	NA	NA	1.22545	0.231382	0.837362	0.00413305	0.701969	0.214361	NA	NA	NA	NA	NA	NA	1	1	0.846173	1	1	1	1	1	1	1	1	1	1	1	1	0.041958	0.0895105	0.691074
378.1	262.1	5	Undefined	Undefined	0.853207	0.0192052	NA	NA	NA	NA	1.05299	0.416832	1	1	1	1	1	1	NA	NA	NA	NA	NA	NA	NA	NA	NA	NA	NA	NA	1	1	1	1	1	1
379.1	263.1	5.9	Undefined	Undefined	0.634271	0.390079	1.28279	0.00764914	NA	NA	NA	NA	1	1	1	1	1	1	1	1	0.437539	1	1	1	NA	NA	NA	NA	NA	NA	NA	NA	NA	NA	NA	NA
381.1	265.1	5.8	Undefined	Undefined	NA	NA	NA	NA	NA	NA	0.889305	0.392709	NA	NA	NA	NA	NA	NA	NA	NA	NA	NA	NA	NA	NA	NA	NA	NA	NA	NA	1	1	0.691074	1	1	1
383.1	267.1	5.7	Undefined	Undefined	NA	NA	1.04425	0.18735	NA	NA	0.933268	0.214361	NA	NA	NA	NA	NA	NA	1	1	1	1	1	1	NA	NA	NA	NA	NA	NA	1	0.281283	0.129102	1	0.557484	1
384.1	268.1	4.9	Undefined	Undefined	0.89922	0.62579	1.00481	0.411212	0.990982	0.176798	1.06242	0.299844	1	1	1	1	1	1	1	1	1	1	1	1	0.846173	0.437539	1	1	1	1	1	1	1	1	1	1
386.1	270.1	6	HNE-dC, M2AA-dA	trans-4-Hydroxynonenal-2'-deoxycytosine, 9-(2‘-deoxy-β-d-ribofuranosyl)-6-(3,5-diformyl-4-methyl-1,4-dihydro-1-pyridyl)purine	1.2244	0.681507	NA	NA	1.08578	0.0238774	NA	NA	1	1	1	1	1	1	NA	NA	NA	NA	NA	NA	1	1	0.846173	1	1	1	NA	NA	NA	NA	NA	NA
387.1	271.1	5.8	Undefined	Undefined	1.14275	0.11183	NA	NA	0.928929	0.0303596	1.19458	0.0261727	1	1	1	1	1	1	NA	NA	NA	NA	NA	NA	1	1	1	1	1	1	1	1	1	1	1	1
388.1	272.1	5.9	CPP-dA, Heptanone ε-dA	Cyclopenta[cd]pyrene-2'-deoxyadenosine, Heptanone etheno-2'-deoxyadenosine	0.974442	0.832178	1.21116	8.51468e-05	1.08847	0.000291952	1.00357	0.399818	0.691074	1	1	1	1	1	1	1	1	1	1	1	1	1	1	1	1	1	1	0.0895105	0.129102	0.218412	1	1
393.1	277.1	5.7	Undefined	Undefined	NA	NA	1.35325	0.00017128	1.33963	0.000218605	NA	NA	NA	NA	NA	NA	NA	NA	1	1	1	1	1	1	1	1	1	0.218412	0.346443	1	NA	NA	NA	NA	NA	NA
394.1	278.1	5.9	Undefined	Undefined	0.929591	0.390079	1.29877	0.00138329	1.21849	0.000197186	1.08835	0.299844	1	1	0.846173	1	1	1	1	1	1	1	1	1	1	1	1	1	1	1	0.041958	0.281283	0.041958	1	1	1
395.1	279.1	5.7	Undefined	Undefined	0.965069	0.347375	1.07821	0.0898482	1.07486	0.00624017	0.908864	0.219399	1	1	1	1	1	1	1	1	1	1	1	1	1	1	0.846173	1	1	1	0.691074	0.041958	0.0895105	1	1	1
402.1	286.1	5.7	M2AA-dG_I, M2AA-dG_II	7-(2,2-Diformyl-1-methylethyl)-3-(β-D-ribofuranosyl)pyrimido[1,2-a]-purin-10(3H)-one, 2-(3,5-diformyl-4-methyl-1,4-dihydro-1-pyridyl)-9-(β-D-ribofuranosyl)-purin-6(9H)-one	NA	NA	NA	NA	NA	NA	0.994815	0.408417	NA	NA	NA	NA	NA	NA	NA	NA	NA	NA	NA	NA	NA	NA	NA	NA	NA	NA	1	0.281283	1	0.218412	1	1
407.1	291.1	5.7	Undefined	Undefined	0.954079	0.169165	1.49556	1.66974e-05	1.24231	9.1862e-08	0.939341	0.392709	1	1	1	1	1	0.437539	1	1	1	1	1	1	1	1	1	1	1	1	1	0.0895105	0.169243	0.169243	0.691074	1
409.1	293.1	5	Undefined	Undefined	0.946189	0.12279	1.18948	0.0218822	1.16355	0.00951308	1.07492	0.399818	1	1	1	1	1	1	1	1	1	1	1	1	1	1	1	1	1	1	1	0.041958	1	0.129102	1	0.0610299
411.1	295.1	5.7	Undefined	Undefined	2.77939	0.00770099	1.21997	0.00365897	1.09192	0.0127688	0.99157	0.399818	1	1	0.846173	1	1	1	1	1	1	1	1	1	1	1	1	0.437539	1	0.437539	1	0.169243	0.281283	0.691074	1	1
413.1	297.1	4.9	Undefined	Undefined	1.06076	0.681507	0.902449	0.0108564	0.987352	0.112788	0.891156	0.299844	0.0895105	0.281283	0.557484	1	1	1	1	1	1	1	1	1	1	0.846173	1	1	1	1	1	0.346443	0.346443	0.041958	0.041958	1
413.1	297.1	5	Undefined	Undefined	1.02078	0.876787	1.23227	0.010282	1.19773	0.00816646	0.973719	0.299844	0.129102	0.557484	1	0.218412	1	1	1	1	1	1	1	1	1	1	1	1	0.281283	0.218412	1	0.041958	0.218412	0.041958	0.169243	0.346443
414.1	298.1	4.9	Undefined	Undefined	1.10786	0.819891	1.33046	0.0044722	1.25357	0.00178957	NA	NA	0.041958	0.0895105	0.557484	0.129102	0.846173	1	1	1	1	1	1	1	1	1	1	1	1	1	NA	NA	NA	NA	NA	NA
417.1	301.1	5.7	Undefined	Undefined	1.04477	0.708266	1.10184	0.0260903	NA	NA	1.05422	0.299844	0.281283	1	0.169243	1	1	1	1	1	1	1	1	1	NA	NA	NA	NA	NA	NA	1	1	1	1	1	1
420.1	304.1	4.9	2-oxo-heptanone-1,N2-εdG, 4-OHE1-A	2-Oxo-heptanone-1,N2-εdG, 4-catechol estrogens-N3-2'-deoxyadenosine	1.0572	0.79514	1.2987	0.205236	1.41057	0.0110421	1.91467	0.000121012	1	1	1	1	1	1	1	1	1	1	1	1	1	0.846173	1	0.041958	0.041958	1	1	1	1	1	1	1
422.1	306.1	5.7	4-OHE2-dA, HNE-dG	4-Catechol estrogens-N3-2'-deoxyadenosine, trans-4-hydroxynonenal-2'-deoxyguanosine	1.01355	0.876787	1.30189	1.37063e-05	1.13236	4.29685e-05	0.967975	0.408417	1	1	1	0.041958	1	0.041958	1	1	1	1	1	1	1	1	1	1	1	0.691074	1	0.557484	0.557484	1	1	1
425.1	309.1	5.8	Undefined	Undefined	1.06462	0.876787	1.17365	0.13277	1.07817	0.0678474	1.01061	0.392709	1	1	1	1	1	1	1	1	1	1	1	1	1	1	1	1	1	1	1	0.0895105	0.169243	0.218412	1	1
427.1	311.1	5.7	Acr-dG	Acrolein-2'-deoxyguanosine	0.98588	0.757644	1.76545	0.000625747	2.00774	1.04723e-05	NA	NA	0.218412	1	0.0610299	1	1	0.346443	1	1	1	1	1	1	1	1	1	1	1	1	NA	NA	NA	NA	NA	NA
430.1	314.1	5.0	HNE-dA Na+	trans-4-Hydroxynonenal-2'-deoxyadenosine Na+	0.732318	0.632542	0.931779	0.370688	0.952458	0.137821	NA	NA	1	1	1	0.346443	1	0.281283	1	0.691074	1	1	1	1	1	1	1	1	1	1	NA	NA	NA	NA	NA	NA
449.1	333.1	5.1	Undefined	Undefined	1.02906	0.801679	NA	NA	1.44665	0.00334652	NA	NA	1	0.0610299	0.041958	0.346443	0.0610299	0.346443	NA	NA	NA	NA	NA	NA	1	1	1	0.846173	1	1	NA	NA	NA	NA	NA	NA
451.1	335.1	6.9	Undefined	Undefined	0.808895	0.487201	1.36873	0.291206	NA	NA	1.28248	0.399818	1	1	1	1	1	1	1	0.346443	1	0.281283	1	1	NA	NA	NA	NA	NA	NA	1	1	1	0.846173	1	0.346443
458.1	342.1	5.6	CHP-dC K+	3-(3-Chloro-2-hydroxypropyl) -2'-deoxycytidine potassium salt	0.886669	0.169165	NA	NA	NA	NA	0.938178	0.419437	1	1	1	1	1	1	NA	NA	NA	NA	NA	NA	NA	NA	NA	NA	NA	NA	1	0.846173	0.281283	1	0.0610299	0.281283
459.1	343.1	6	Undefined	Undefined	0.843754	0.333644	NA	NA	1.15971	0.000302768	1.0404	0.299844	1	1	1	1	1	1	NA	NA	NA	NA	NA	NA	1	0.691074	0.691074	1	1	1	1	0.218412	1	1	1	0.437539
460.1	344.1	5.9	CHP-dG	7-(3-Chloro-2-hydroxypropyl)-2'-deoxyguanosine	1.12819	0.876787	NA	NA	1.51337	0.00121822	NA	NA	1	1	0.129102	1	1	0.0895105	NA	NA	NA	NA	NA	NA	1	1	1	1	1	1	NA	NA	NA	NA	NA	NA
482.1	366.1	1.3	Undefined	Undefined	0.955694	0.12279	1.00511	0.370688	0.944601	0.0408018	1.35656	0.130319	1	0.437539	1	1	1	0.218412	1	1	1	1	1	1	1	1	1	1	1	1	1	1	1	1	0.346443	1
482.1	366.1	5.1	Undefined	Undefined	NA	NA	NA	NA	1.11183	0.111093	NA	NA	NA	NA	NA	NA	NA	NA	NA	NA	NA	NA	NA	NA	1	0.129102	1	0.281283	1	1	NA	NA	NA	NA	NA	NA
488.1	372.1	5.9	Undefined	Undefined	1.0517	0.826079	NA	NA	NA	NA	0.98165	0.299844	1	1	1	1	1	1	NA	NA	NA	NA	NA	NA	NA	NA	NA	NA	NA	NA	0.846173	0.437539	0.281283	1	1	1
507.1	391.1	5.7	Undefined	Undefined	0.9736	0.479866	1.31306	0.00368422	1.10636	0.000197186	1.00334	0.299844	1	1	1	0.691074	1	0.169243	1	0.169243	1	0.346443	1	1	1	1	1	1	1	1	1	0.129102	0.557484	0.218412	1	1
509.1	393.1	5.7	Undefined	Undefined	0.921417	0.0775118	1.17492	0.00368422	1.03191	0.0340244	0.88003	0.220231	1	1	1	1	1	1	1	1	1	1	1	1	1	1	1	1	1	1	1	0.169243	0.0895105	0.346443	0.169243	1
515.1	399.1	5.7	Undefined	Undefined	1.01142	0.801679	1.16636	0.0218822	1.03392	0.0253939	0.896696	0.299844	1	1	1	1	0.437539	1	1	1	1	1	1	1	1	1	1	1	1	1	1	1	0.846173	1	1	1
517.1	401.1	10.5	Undefined	Undefined	0.991168	0.681507	1.58477	0.0022504	0.933787	0.111093	0.878985	0.399818	1	1	1	1	1	1	1	0.041958	1	0.0895105	1	1	1	1	0.0895105	1	1	0.346443	0.0895105	1	0.0895105	0.437539	1	0.169243
523.1	407.1	5.7	Undefined	Undefined	0.94372	0.387936	1.27751	0.000125681	1.21584	0.000139401	0.955243	0.399818	1	1	1	1	1	1	1	1	1	1	1	1	1	1	1	1	1	0.557484	1	0.218412	0.041958	1	0.218412	1
525.1	409.1	2.9	Undefined	Undefined	0.966163	0.390079	1.12503	0.0230158	1.21276	0.000302768	1.0242	0.318684	1	1	0.218412	1	0.846173	0.218412	1	1	1	1	1	1	1	1	1	1	1	1	1	0.346443	1	0.169243	0.846173	1
525.1	409.1	8.3	Undefined	Undefined	0.795265	0.241051	1.11455	0.411212	1.20901	0.000860547	1.22415	0.408417	1	1	1	1	1	1	1	1	1	1	1	1	1	1	1	1	1	1	1	1	1	0.281283	1	1
