## Supplementary Table 3 for "Tissue- and sex-specific DNA damage tracks aging in rodents and humans"

### Sheet: Supplementary Table 3
	MOUSE			N2-CMdG/ 106 bases				RAT		N2-CMdG/106 nt				5-HMdC/105 nt				1,N6 ε-dA/109 nt				8-oxo-dG/106 nt			HUMAN
	ID #	Sex	Genotype	Liver	Brain	Heart		Age (month)	Gender	Liver	Kidney	Brain	Heart	Liver	Kidney	Brain	Heart	Liver	Kidney	Brain	Heart	Liver			Patient ID	Age (yr)	Gender	N2-CMdG/106 nt	5-HMdC/105 nt	1,N6 ε-dA/109 nt
	1	Male	WT	10.52	7.33			1	Female	5.5	1.3	7.1	5.5	5.4	7.9	16.1	11.4	149.5	127.6	11.3	36.1	9.8			1584	22	Male	11.3	11.5	7.9
	2	Female	WT	17.2	5.96	5.85		1	Female	3.6	1.1	7.9	5.5	6.4	8.7	20.7	9.4	82.6	63.8	35.3	31.2	9.8			1400	22	Female	10.1	10.8	23.3
	3	Male	WT	7.72	6.45	3.53		1	Female	6.1	0.9	7.6	5.8	5.9	7.8	25.2	9.6	157.6	92.7	69.1	49.3	13.1			1761	26	Female	21.9	9.8	15.3
	4	Female	WT	10.77	6			1	Female	7.2	1.2	9.5	5.8	6.7	7.2	25.9	7.3	240.6	92.6	66.1	80.1	7.8			1664	27	Female	15.2	8.5	22.6
	5	Female	WT	10.28	6.14	5.76		1	Male	3.2	1.8	7.9	1.1	6.8	7.7	16.6	9.3	173.3	230.7	8.7	69.5	10.9			1718	33	Male	7.3	8.2	9.5
	6	Female	WT	9.24	6.43	6.52		1	Male	4.4	1	8.5	3.1	6.4	8.3	23.6	8.3	179.9	160.6	16.3	46.9	8.9			1727	40	Male	10.9	12.4	12.5
	7	Female	WT	24.5	9.16			1	Male	3.7	1	7.3	3.3	5.1	9.2	18.5	9.2	104.2	135.2	8.1	50.5	18.2			1801	42	Male	7.3	8.2	11.8
	8	Male	WT	8.6	7.15	2.51		1	Male	3.7	1	10.9	3.4	5.9	8.7	17.9	9.6	178.5	133.7	22.1	61.4	8.8			1549	49	Male	13.9	15.7	18.6
	9	Male	WT	11.3	6.66				Mean	4.675	1.1625	8.3375	4.1875	6.075	8.1875	20.5625	9.2625	158.275	129.612	29.625	53.125	10.9125			1750	51	Female	12.1	13.5	27.9
	10	Male	WT	10.09	7.43				SEM	0.507005	0.10166	0.452745	0.608991	0.215266	0.231792	1.3771	0.414012	17.2213	18.0746	8.85607	5.8173	1.18449			1600	51	Female	6.6	9.9	7.6
	11	Male	WT	9.62	6.82	4.22		5	Female	7.4	1	9.1	6.4	13.1	19.3	25.6	8.7	68.2	105.1	1342.2	55.2	12.7			1739	52	Male	5.6	8.4	10.9
	12	Male	WT	9.16	6.37	2.75		5	Female	6.6	1.4	8.4	5.5	13.8	11.5	27.2	10.9	94.3	121.7	405.9	99.3	13.4			1666	54	Male	9.7	9.5	21.6
	13	Male	WT	8.17	8.19			5	Female	6.9	1.3	5.2	6.5	14.8	12.8	26.6	11.1	129.9	67.6	463.8	148.6	19.6			1622	56	Male	7	12.8	19.8
	14	Female	WT	9.86	6.55	3.81		5	Female	6.2	1.1	6.3	5.6	12.2	12.9	22.9	10.4	62.5	115.8	551.9	15.5	20.5			1690	63	Female	15.5	16.9	68.1
	15	Female	WT	19.8		5.95		5	Male	17.6	2.4	12.1	4.7	10.9	8.3	17.1	9.8	52.8	178.2	159.6	208.8	21.3			1716	64	Female	3.9	12.2	19.6
	16	Female	WT	32.99	6.87	3.42		5	Male	8.9	1.1	14.9	4.8	11.3	9.9	16.9	10.3	51.6	158.6	88.9	159.6	15.3			1490	71	Female	17.6	13.6	47.4
	17	Female	WT	35.48	6.75	2.85		5	Male	5.9	1.2	7.2	6.1	12.5	10.2	23.8	9.2	93.7	64.5	67.4	152.9	8.1			1732	72	Female	6.7	12.2	10.2
	18	Female	WT	13.23	6.75			5	Male	6.5	1.2	8.9	6.4	12.4	9.4	23.7	9.7	40.1	196.9	211.4	91.4	13.1			1485	78	Male	10.4	13.9	59.4
	19	Male	WT	11.86	8.97	4.9			Mean	8.25	1.3375	9.0125	5.75	12.625	11.7875	22.975	10.0125	74.1375	126.05	411.388	116.413	15.5			1488	81	Male	15.5	13.1	88.7
			Mean	14.2311	6.99889	4.33917			SEM	1.37516	0.158043	1.11619	0.25425	0.449504	1.21544	1.40481	0.290589	10.5146	17.1997	147.276	22.2071	1.62711					Mean	10.9737	11.6368	26.4579
			SEM	1.89201	0.218557	0.406849		16	Female	6.9	1.2	7.6	5.4	13.1	14.9	26.7	10.3	78.3	76.6	34.1	58.4	19.9					SEM	1.07317	0.584858	5.23251
	1	Female	KD	9.28	5.87	6.85		16	Female	7.7	1.3	8.4	8.2	19.2	17.7	39.6	10.7	58.4	76.4	16.6	46.7	22.8
	2	Female	KD	9.33	6.62	5		16	Female	6.9	1.4	7.6	8.6	21.5	15.4	22.5	10.2	114.9	85.6	32.5	67.7	31.6
	3	Female	KD	8.88	6.96	2.63		16	Female	7.1	1.3	7.2	9.1	19.4	15.9	27.2	11.5	74.9	45.1	60.1	47.4	25.3
	4	Male	KD	8.79	6.2	3.83		16	Male	5.7	1.2	7.8	4.9	19.1	11.7	22.4	9.9	102.9	106.4	53.5	9.2	23.8
	5	Female	KD	9.41	7.01	5.15		16	Male	5.7	1.1	7.9	5.8	15.7	12.8	28.4	9.2	125.6	68.6	40.8	40.4	22.4
	6	Female	KD	8.92	7.48			16	Male	6.3	1.2	10.6	7.1	16.6	15.7	26.8	9.3	118.6	83.7	53.2	41.7	19.9
	7	Female	KD	7.76	6	2.31		16	Male	12.6	1	9.6	6.1	15.9	12.6	25.4	10.1	47.9	65.4	47.6	44.7	16.8
	8	Male	KD	7.57	6.46	2.64			Mean	7.3625	1.2125	8.3375	6.9	17.5625	14.5875	27.375	10.15	90.1875	75.975	42.3	44.525	22.8125
	9	Male	KD	11.7	7.54				SEM	0.78716	0.0440677	0.413581	0.559974	0.954302	0.718241	1.90739	0.261861	10.3573	6.26506	5.02707	5.99922	1.56792
	10	Female	KD	15.55	6.27	4.26		26	Female	6.6	1.3	10.2	6.8	12.1	14.9	24.7	11.2	29.9	60.2	242.2	25.1	21.5
			Mean	9.719	6.641	4.08375		26	Female	8.3	1.4	4.5	5.8	15.1	15.3	31.7	17.4	38.2	94.2	152.3	53.8	21.6
			SEM	0.738058	0.18621	0.552074		26	Female	7.8	1.4	9.3	8.3	20.6	15.4	25.1	10.9	94.6	82.2	1018.6	90.3	28.4
	1	Male	WT	5.29	7.3			26	Female	18.2	1.3	5.1	7.5	15.9	13.6	26.3	7.5	50.1	71.9	131.9	83.9	9.6
	2	Male	WT		9.35			26	Male	16.3	1.3	6.8	5.2	19.9	13.3	31.3	8.4	80.9	105.3	106.8	60.6	19.7
	3	Male	WT	5.06	9.06			26	Male	12.1	1	9.6	5.7	19.1	11.7	29.9	9.5	85.7	38.7	436.5	61.3	15.4
	4	Male	WT	5.24	7.48			26	Male	28.3	1.1	8.3	6.4	17.8	14.3	32.1	8.3	55.8	115.8	306.6	158.9	23.6
	5	Male	WT	6.39	7.14			26	Male	15.4	1.1	7.6	5.8	15.5	17.3	20.7	9.4	83.2	117.1	137	101.1	17.4
	6	Male	WT	8.27	8.32				Mean	14.125	1.2375	7.675	6.4375	17	14.475	27.725	10.325	64.8	85.675	316.488	79.375	19.65
			Mean	6.05	8.10833				SEM	2.53037	0.053243	0.739148	0.368848	1.0133	0.591231	1.46309	1.10579	8.60365	9.82918	107.753	14.1517	1.99786
			SEM	0.602404	0.386354
	1	Female	OE	9.36	7
	2	Female	OE	13.73	8.61
	3	Female	OE	8.45	6.98
	4	Male	OE	8.2	7.19
	5	Female	OE	9.24	9.23
	6	Male	OE	11.86	8.74
	7	Male	OE		6.84
	8	Female	OE		9.16
			Mean	10.14	7.96875
			SEM	0.892274	0.373509
